# Spindle architecture constrains karyotype in budding yeast

**DOI:** 10.1101/2023.10.25.563899

**Authors:** Jana Helsen, Md Hashim Reza, Ricardo Carvalho, Gavin Sherlock, Gautam Dey

## Abstract

The eukaryotic cell division machinery must rapidly and reproducibly duplicate and partition the cell’s chromosomes in a carefully coordinated process. However, chromosome number varies dramatically between genomes, even on short evolutionary timescales. We sought to understand how the mitotic machinery senses and responds to karyotypic changes by using a series of budding yeast strains in which the native chromosomes have been successively fused. Using a combination of cell biological profiling, genetic engineering, and experimental evolution, we show that chromosome fusions are well tolerated up until a critical point. Cells with fewer than five centromeres lack the necessary number of kinetochore-microtubule attachments needed to counter outward forces in the metaphase spindle, triggering the spindle assembly checkpoint and prolonging metaphase. Our findings demonstrate that spindle architecture is a constraining factor for karyotype evolution.
