## Supplementary material for "Spindle architecture constrains karyotype in budding yeast": DataS1

Experiment	Figure	Chromosomes	Ploidy	Extra	Genotype	Growth_rate
1	1b	16chr	1n	-	16chr_1n_-	0.472
1	1b	16chr	1n	-	16chr_1n_-	0.478
1	1b	16chr	1n	-	16chr_1n_-	0.454
1	1b	16chr	1n	-	16chr_1n_-	0.443
1	1b	16chr	1n	-	16chr_1n_-	0.434
1	1b	16chr	1n	-	16chr_1n_-	0.477
1	1b	16chr	1n	-	16chr_1n_-	0.463
1	1b	16chr	1n	-	16chr_1n_-	0.483
1	1b	16chr	1n	-	16chr_1n_-	0.474
1	1b	16chr	1n	-	16chr_1n_-	0.477
1	1b	16chr	1n	-	16chr_1n_-	0.478
1	1b	16chr	1n	-	16chr_1n_-	0.483
1	1b	16chr	1n	-	16chr_1n_-	0.473
1	1b	16chr	1n	-	16chr_1n_-	0.496
1	1b	16chr	1n	-	16chr_1n_-	0.487
1	1b	16chr	1n	-	16chr_1n_-	0.487
1	1b	3chr	1n	-	3chr_1n_-	0.440
1	1b	3chr	1n	-	3chr_1n_-	0.433
1	1b	3chr	1n	-	3chr_1n_-	0.430
1	1b	3chr	1n	-	3chr_1n_-	0.417
1	1b	3chr	1n	-	3chr_1n_-	0.375
1	1b	3chr	1n	-	3chr_1n_-	0.413
1	1b	3chr	1n	-	3chr_1n_-	0.388
1	1b	3chr	1n	-	3chr_1n_-	0.427
1	1b	4chr	1n	-	4chr_1n_-	0.408
1	1b	4chr	1n	-	4chr_1n_-	0.384
1	1b	4chr	1n	-	4chr_1n_-	0.377
1	1b	4chr	1n	-	4chr_1n_-	0.420
1	1b	4chr	1n	-	4chr_1n_-	0.425
1	1b	4chr	1n	-	4chr_1n_-	0.401
1	1b	4chr	1n	-	4chr_1n_-	0.447
1	1b	4chr	1n	-	4chr_1n_-	0.450
1	1b	5chr	1n	-	5chr_1n_-	0.461
1	1b	5chr	1n	-	5chr_1n_-	0.445
1	1b	5chr	1n	-	5chr_1n_-	0.440
1	1b	5chr	1n	-	5chr_1n_-	0.457
1	1b	5chr	1n	-	5chr_1n_-	0.462
1	1b	5chr	1n	-	5chr_1n_-	0.478
1	1b	5chr	1n	-	5chr_1n_-	0.474
1	1b	6chr	1n	-	6chr_1n_-	0.472
1	1b	6chr	1n	-	6chr_1n_-	0.461
1	1b	6chr	1n	-	6chr_1n_-	0.474
1	1b	6chr	1n	-	6chr_1n_-	0.469
1	1b	6chr	1n	-	6chr_1n_-	0.490
1	1b	6chr	1n	-	6chr_1n_-	0.489
1	1b	6chr	1n	-	6chr_1n_-	0.506
1	1b	6chr	1n	-	6chr_1n_-	0.492
1	1b	7chr	1n	-	7chr_1n_-	0.456
1	1b	7chr	1n	-	7chr_1n_-	0.442
1	1b	7chr	1n	-	7chr_1n_-	0.454
1	1b	7chr	1n	-	7chr_1n_-	0.458
1	1b	7chr	1n	-	7chr_1n_-	0.484
1	1b	7chr	1n	-	7chr_1n_-	0.478
1	1b	7chr	1n	-	7chr_1n_-	0.498
1	1b	7chr	1n	-	7chr_1n_-	0.500
1	1b	8chr	1n	-	8chr_1n_-	0.456
1	1b	8chr	1n	-	8chr_1n_-	0.460
1	1b	8chr	1n	-	8chr_1n_-	0.433
1	1b	8chr	1n	-	8chr_1n_-	0.442
1	1b	8chr	1n	-	8chr_1n_-	0.470
1	1b	8chr	1n	-	8chr_1n_-	0.477
1	1b	8chr	1n	-	8chr_1n_-	0.485
1	1b	8chr	1n	-	8chr_1n_-	0.478
2	2f	16chr	1n	-	16chr_1n_-	0.414
2	2f	16chr	1n	-	16chr_1n_-	0.411
2	2f	16chr	1n	-	16chr_1n_-	0.414
2	2f	16chr	1n	-	16chr_1n_-	0.461
2	2f	16chr	1n	-	16chr_1n_-	0.391
2	2f	16chr	1n	-	16chr_1n_-	0.46
2	2f	16chr	1n	-	16chr_1n_-	0.415
2	2f	16chr	1n	-	16chr_1n_-	0.511
2	2f	16chr	1n	-	16chr_1n_-	0.437
2	2f	16chr	1n	-	16chr_1n_-	0.412
2	2f	16chr	1n	-	16chr_1n_-	0.54
2	2f	16chr	1n	-	16chr_1n_-	0.432
2	2f	16chr	1n	-	16chr_1n_-	0.426
2	2f	16chr	1n	-	16chr_1n_-	0.462
2	2f	16chr	1n	-	16chr_1n_-	0.434
2	2f	16chr	1n	-	16chr_1n_-	0.459
2	2f	3chr	1n	-	3chr_1n_-	0.4
2	2f	3chr	1n	-	3chr_1n_-	0.422
2	2f	3chr	1n	-	3chr_1n_-	0.421
2	2f	3chr	1n	-	3chr_1n_-	0.392
2	2f	3chr	1n	-	3chr_1n_-	0.439
2	2f	3chr	1n	-	3chr_1n_-	0.393
2	2f	3chr	1n	-	3chr_1n_-	0.438
2	2f	3chr	1n	-	3chr_1n_-	0.443
2	2f	3chr	1n	-	3chr_1n_-	0.399
2	2f	3chr	1n	-	3chr_1n_-	0.406
2	2f	3chr	1n	-	3chr_1n_-	0.418
2	2f	3chr	1n	-	3chr_1n_-	0.411
2	2f	3chr	1n	-	3chr_1n_-	0.417
2	2f	3chr	1n	-	3chr_1n_-	0.412
2	2f	3chr	1n	-	3chr_1n_-	0.406
2	2f	8chr	1n	-	8chr_1n_-	0.502
2	2f	8chr	1n	-	8chr_1n_-	0.406
2	2f	8chr	1n	-	8chr_1n_-	0.454
2	2f	8chr	1n	-	8chr_1n_-	0.413
2	2f	8chr	1n	-	8chr_1n_-	0.462
2	2f	8chr	1n	-	8chr_1n_-	0.432
2	2f	8chr	1n	-	8chr_1n_-	0.453
2	2f	8chr	1n	-	8chr_1n_-	0.428
2	2f	8chr	1n	-	8chr_1n_-	0.463
2	2f	8chr	1n	-	8chr_1n_-	0.432
2	2f	8chr	1n	-	8chr_1n_-	0.474
2	2f	8chr	1n	-	8chr_1n_-	0.417
2	2f	8chr	1n	-	8chr_1n_-	0.421
2	2f	8chr	1n	-	8chr_1n_-	0.441
2	2f	8chr	1n	-	8chr_1n_-	0.44
2	2f	8chr	1n	-	8chr_1n_-	0.434
2	2f	16chr	2n	-	16chr_2n_-	0.591
2	2f	16chr	2n	-	16chr_2n_-	0.519
2	2f	16chr	2n	-	16chr_2n_-	0.533
2	2f	16chr	2n	-	16chr_2n_-	0.505
2	2f	16chr	2n	-	16chr_2n_-	0.503
2	2f	16chr	2n	-	16chr_2n_-	0.483
2	2f	16chr	2n	-	16chr_2n_-	0.542
2	2f	16chr	2n	-	16chr_2n_-	0.475
2	2f	16chr	2n	-	16chr_2n_-	0.544
2	2f	16chr	2n	-	16chr_2n_-	0.523
2	2f	16chr	2n	-	16chr_2n_-	0.551
2	2f	16chr	2n	-	16chr_2n_-	0.51
2	2f	16chr	2n	-	16chr_2n_-	0.548
2	2f	3chr	2n	-	3chr_2n_-	0.496
2	2f	3chr	2n	-	3chr_2n_-	0.523
2	2f	3chr	2n	-	3chr_2n_-	0.494
2	2f	3chr	2n	-	3chr_2n_-	0.491
2	2f	3chr	2n	-	3chr_2n_-	0.551
2	2f	3chr	2n	-	3chr_2n_-	0.498
2	2f	3chr	2n	-	3chr_2n_-	0.55
2	2f	3chr	2n	-	3chr_2n_-	0.534
2	2f	3chr	2n	-	3chr_2n_-	0.555
2	2f	3chr	2n	-	3chr_2n_-	0.543
2	2f	3chr	2n	-	3chr_2n_-	0.543
2	2f	3chr	2n	-	3chr_2n_-	0.566
2	2f	3chr	2n	-	3chr_2n_-	0.54
2	2f	8chr	2n	-	8chr_2n_-	0.515
2	2f	8chr	2n	-	8chr_2n_-	0.499
2	2f	8chr	2n	-	8chr_2n_-	0.477
2	2f	8chr	2n	-	8chr_2n_-	0.555
2	2f	8chr	2n	-	8chr_2n_-	0.591
2	2f	8chr	2n	-	8chr_2n_-	0.509
2	2f	8chr	2n	-	8chr_2n_-	0.491
2	2f	8chr	2n	-	8chr_2n_-	0.583
2	2f	8chr	2n	-	8chr_2n_-	0.557
2	2f	8chr	2n	-	8chr_2n_-	0.541
2	2f	8chr	2n	-	8chr_2n_-	0.503
2	2f	8chr	2n	-	8chr_2n_-	0.587
2	2f	8chr	2n	-	8chr_2n_-	0.557
2	2f	8chr	2n	-	8chr_2n_-	0.525
2	2f	8chr	2n	-	8chr_2n_-	0.609
3	3a	3chr	1n	-	3chr_1n_-	0.336
3	3a	3chr	1n	-	3chr_1n_-	0.375
3	3a	3chr	1n	-	3chr_1n_-	0.373
3	3a	3chr	1n	-	3chr_1n_-	0.351
3	3a	3chr	1n	-	3chr_1n_-	0.375
3	3a	3chr	1n	-	3chr_1n_-	0.413
3	3a	3chr	1n	-	3chr_1n_-	0.366
3	3a	3chr	1n	-	3chr_1n_-	0.38
3	3a	3chr	1n	-	3chr_1n_-	0.381
3	3a	3chr	1n	-	3chr_1n_-	0.408
3	3a	3chr	1n	-	3chr_1n_-	0.388
3	3a	3chr	1n	-	3chr_1n_-	0.409
3	3a	3chr	1n	-	3chr_1n_-	0.403
3	3a	3chr	1n	-	3chr_1n_-	0.402
3	3a	3chr	1n	-	3chr_1n_-	0.388
3	3a	3chr	1n	-	3chr_1n_-	0.403
3	3a	4chr	1n	-	4chr_1n_-	0.344
3	3a	4chr	1n	-	4chr_1n_-	0.326
3	3a	4chr	1n	-	4chr_1n_-	0.349
3	3a	4chr	1n	-	4chr_1n_-	0.472
3	3a	4chr	1n	-	4chr_1n_-	0.359
3	3a	4chr	1n	-	4chr_1n_-	0.356
3	3a	4chr	1n	-	4chr_1n_-	0.34
3	3a	4chr	1n	-	4chr_1n_-	0.407
3	3a	4chr	1n	-	4chr_1n_-	0.399
3	3a	4chr	1n	-	4chr_1n_-	0.38
3	3a	4chr	1n	-	4chr_1n_-	0.386
3	3a	4chr	1n	-	4chr_1n_-	0.444
3	3a	4chr	1n	-	4chr_1n_-	0.378
3	3a	4chr	1n	-	4chr_1n_-	0.41
3	3a	4chr	1n	-	4chr_1n_-	0.409
3	3a	4chr	1n	-	4chr_1n_-	0.425
3	3a	5chr	1n	-	5chr_1n_-	0.415
3	3a	5chr	1n	-	5chr_1n_-	0.37
3	3a	5chr	1n	-	5chr_1n_-	0.369
3	3a	5chr	1n	-	5chr_1n_-	0.428
3	3a	5chr	1n	-	5chr_1n_-	0.418
3	3a	5chr	1n	-	5chr_1n_-	0.378
3	3a	5chr	1n	-	5chr_1n_-	0.429
3	3a	5chr	1n	-	5chr_1n_-	0.4
3	3a	5chr	1n	-	5chr_1n_-	0.438
3	3a	5chr	1n	-	5chr_1n_-	0.375
3	3a	5chr	1n	-	5chr_1n_-	0.436
3	3a	5chr	1n	-	5chr_1n_-	0.468
3	3a	5chr	1n	-	5chr_1n_-	0.436
3	3a	5chr	1n	-	5chr_1n_-	0.367
3	3a	5chr	1n	-	5chr_1n_-	0.435
3	3a	5chr	1n	-	5chr_1n_-	0.444
3	3a	3chr	1n	CEN	3chr_1n_CEN	0.325
3	3a	3chr	1n	CEN	3chr_1n_CEN	0.411
3	3a	3chr	1n	CEN	3chr_1n_CEN	0.373
3	3a	3chr	1n	CEN	3chr_1n_CEN	0.356
3	3a	3chr	1n	CEN	3chr_1n_CEN	0.348
3	3a	3chr	1n	CEN	3chr_1n_CEN	0.405
3	3a	3chr	1n	CEN	3chr_1n_CEN	0.375
3	3a	3chr	1n	CEN	3chr_1n_CEN	0.366
3	3a	3chr	1n	CEN	3chr_1n_CEN	0.381
3	3a	3chr	1n	CEN	3chr_1n_CEN	0.404
3	3a	3chr	1n	CEN	3chr_1n_CEN	0.389
3	3a	3chr	1n	CEN	3chr_1n_CEN	0.389
3	3a	3chr	1n	CEN	3chr_1n_CEN	0.432
3	3a	3chr	1n	CEN	3chr_1n_CEN	0.436
3	3a	3chr	1n	CEN	3chr_1n_CEN	0.368
3	3a	3chr	1n	CEN	3chr_1n_CEN	0.367
3	3a	4chr	1n	CEN	4chr_1n_CEN	0.412
3	3a	4chr	1n	CEN	4chr_1n_CEN	0.401
3	3a	4chr	1n	CEN	4chr_1n_CEN	0.444
3	3a	4chr	1n	CEN	4chr_1n_CEN	0.423
3	3a	4chr	1n	CEN	4chr_1n_CEN	0.399
3	3a	4chr	1n	CEN	4chr_1n_CEN	0.395
3	3a	4chr	1n	CEN	4chr_1n_CEN	0.427
3	3a	4chr	1n	CEN	4chr_1n_CEN	0.412
3	3a	4chr	1n	CEN	4chr_1n_CEN	0.387
3	3a	4chr	1n	CEN	4chr_1n_CEN	0.395
3	3a	4chr	1n	CEN	4chr_1n_CEN	0.447
3	3a	4chr	1n	CEN	4chr_1n_CEN	0.429
3	3a	4chr	1n	CEN	4chr_1n_CEN	0.383
3	3a	4chr	1n	CEN	4chr_1n_CEN	0.39
3	3a	4chr	1n	CEN	4chr_1n_CEN	0.403
3	3a	5chr	1n	CEN	5chr_1n_CEN	0.375
3	3a	5chr	1n	CEN	5chr_1n_CEN	0.414
3	3a	5chr	1n	CEN	5chr_1n_CEN	0.406
3	3a	5chr	1n	CEN	5chr_1n_CEN	0.388
3	3a	5chr	1n	CEN	5chr_1n_CEN	0.392
3	3a	5chr	1n	CEN	5chr_1n_CEN	0.422
3	3a	5chr	1n	CEN	5chr_1n_CEN	0.407
3	3a	5chr	1n	CEN	5chr_1n_CEN	0.42
3	3a	5chr	1n	CEN	5chr_1n_CEN	0.425
3	3a	5chr	1n	CEN	5chr_1n_CEN	0.401
3	3a	5chr	1n	CEN	5chr_1n_CEN	0.411
10	3a	5chr	1n	pYAC	5chr_1n_pYAC	0.429
10	3a	5chr	1n	pYAC	5chr_1n_pYAC	0.39
10	3a	5chr	1n	pYAC	5chr_1n_pYAC	0.448
10	3a	5chr	1n	pYAC	5chr_1n_pYAC	0.442
10	3a	5chr	1n	pYAC	5chr_1n_pYAC	0.43
10	3a	5chr	1n	pYAC	5chr_1n_pYAC	0.403
10	3a	5chr	1n	pYAC	5chr_1n_pYAC	0.441
10	3a	5chr	1n	pYAC	5chr_1n_pYAC	0.433
10	3a	5chr	1n	pYAC	5chr_1n_pYAC	0.451
10	3a	5chr	1n	pYAC	5chr_1n_pYAC	0.424
10	3a	5chr	1n	pYAC	5chr_1n_pYAC	0.446
10	3a	5chr	1n	pYAC	5chr_1n_pYAC	0.454
10	3a	5chr	1n	pYAC	5chr_1n_pYAC	0.453
10	3a	5chr	1n	pYAC	5chr_1n_pYAC	0.436
10	3a	5chr	1n	pYAC	5chr_1n_pYAC	0.46
10	3a	4chr	1n	pYAC	4chr_1n_pYAC	0.42
10	3a	4chr	1n	pYAC	4chr_1n_pYAC	0.426
10	3a	4chr	1n	pYAC	4chr_1n_pYAC	0.391
10	3a	4chr	1n	pYAC	4chr_1n_pYAC	0.425
10	3a	4chr	1n	pYAC	4chr_1n_pYAC	0.426
10	3a	4chr	1n	pYAC	4chr_1n_pYAC	0.466
10	3a	4chr	1n	pYAC	4chr_1n_pYAC	0.411
10	3a	4chr	1n	pYAC	4chr_1n_pYAC	0.44
10	3a	4chr	1n	pYAC	4chr_1n_pYAC	0.468
10	3a	4chr	1n	pYAC	4chr_1n_pYAC	0.431
10	3a	4chr	1n	pYAC	4chr_1n_pYAC	0.422
10	3a	4chr	1n	pYAC	4chr_1n_pYAC	0.442
10	3a	4chr	1n	pYAC	4chr_1n_pYAC	0.478
10	3a	4chr	1n	pYAC	4chr_1n_pYAC	0.466
10	3a	4chr	1n	pYAC	4chr_1n_pYAC	0.434
10	3a	4chr	1n	pYAC	4chr_1n_pYAC	0.441
10	3a	3chr	1n	pYAC	3chr_1n_pYAC	0.386
10	3a	3chr	1n	pYAC	3chr_1n_pYAC	0.373
10	3a	3chr	1n	pYAC	3chr_1n_pYAC	0.375
10	3a	3chr	1n	pYAC	3chr_1n_pYAC	0.418
10	3a	3chr	1n	pYAC	3chr_1n_pYAC	0.425
10	3a	3chr	1n	pYAC	3chr_1n_pYAC	0.414
10	3a	3chr	1n	pYAC	3chr_1n_pYAC	0.412
10	3a	3chr	1n	pYAC	3chr_1n_pYAC	0.397
10	3a	3chr	1n	pYAC	3chr_1n_pYAC	0.405
10	3a	3chr	1n	pYAC	3chr_1n_pYAC	0.423
10	3a	3chr	1n	pYAC	3chr_1n_pYAC	0.41
10	3a	3chr	1n	pYAC	3chr_1n_pYAC	0.458
4	3b	16chr	1n	-	16chr_1n_-	0.417
4	3b	16chr	1n	-	16chr_1n_-	0.44
4	3b	16chr	1n	-	16chr_1n_-	0.502
4	3b	16chr	1n	-	16chr_1n_-	0.406
4	3b	16chr	1n	-	16chr_1n_-	0.412
4	3b	16chr	1n	-	16chr_1n_-	0.467
4	3b	16chr	1n	-	16chr_1n_-	0.447
4	3b	16chr	1n	-	16chr_1n_-	0.419
4	3b	16chr	1n	-	16chr_1n_-	0.443
4	3b	16chr	1n	-	16chr_1n_-	0.422
4	3b	16chr	1n	-	16chr_1n_-	0.432
4	3b	8chr	1n	-	8chr_1n_-	0.502
4	3b	8chr	1n	-	8chr_1n_-	0.406
4	3b	8chr	1n	-	8chr_1n_-	0.454
4	3b	8chr	1n	-	8chr_1n_-	0.413
4	3b	8chr	1n	-	8chr_1n_-	0.462
4	3b	8chr	1n	-	8chr_1n_-	0.432
4	3b	8chr	1n	-	8chr_1n_-	0.453
4	3b	8chr	1n	-	8chr_1n_-	0.428
4	3b	8chr	1n	-	8chr_1n_-	0.463
4	3b	8chr	1n	-	8chr_1n_-	0.432
4	3b	8chr	1n	-	8chr_1n_-	0.474
4	3b	8chr	1n	-	8chr_1n_-	0.417
4	3b	8chr	1n	-	8chr_1n_-	0.421
4	3b	8chr	1n	-	8chr_1n_-	0.441
4	3b	8chr	1n	-	8chr_1n_-	0.44
4	3b	8chr	1n	-	8chr_1n_-	0.434
4	3b	3chr	1n	-	3chr_1n_-	0.394
4	3b	3chr	1n	-	3chr_1n_-	0.388
4	3b	3chr	1n	-	3chr_1n_-	0.421
4	3b	3chr	1n	-	3chr_1n_-	0.374
4	3b	3chr	1n	-	3chr_1n_-	0.445
4	3b	3chr	1n	-	3chr_1n_-	0.425
4	3b	3chr	1n	-	3chr_1n_-	0.398
4	3b	3chr	1n	-	3chr_1n_-	0.416
4	3b	3chr	1n	-	3chr_1n_-	0.395
4	3b	3chr	1n	-	3chr_1n_-	0.402
4	3b	3chr	1n	-	3chr_1n_-	0.486
4	3b	3chr	1n	-	3chr_1n_-	0.4
4	3b	3chr	1n	-	3chr_1n_-	0.422
4	3b	3chr	1n	-	3chr_1n_-	0.421
4	3b	3chr	1n	-	3chr_1n_-	0.392
4	3b	3chr	1n	-	3chr_1n_-	0.439
4	3b	3chr	1n	-	3chr_1n_-	0.393
4	3b	3chr	1n	-	3chr_1n_-	0.438
4	3b	3chr	1n	-	3chr_1n_-	0.443
4	3b	3chr	1n	-	3chr_1n_-	0.399
4	3b	3chr	1n	-	3chr_1n_-	0.406
4	3b	3chr	1n	-	3chr_1n_-	0.418
4	3b	3chr	1n	-	3chr_1n_-	0.411
4	3b	3chr	1n	-	3chr_1n_-	0.417
4	3b	3chr	1n	-	3chr_1n_-	0.412
4	3b	3chr	1n	-	3chr_1n_-	0.406
4	3b	2chr	1n	-	2chr_1n_-	0.369
4	3b	2chr	1n	-	2chr_1n_-	0.401
4	3b	2chr	1n	-	2chr_1n_-	0.419
4	3b	2chr	1n	-	2chr_1n_-	0.391
4	3b	2chr	1n	-	2chr_1n_-	0.407
4	3b	2chr	1n	-	2chr_1n_-	0.402
4	3b	2chr	1n	-	2chr_1n_-	0.418
4	3b	2chr	1n	-	2chr_1n_-	0.47
4	3b	2chr	1n	-	2chr_1n_-	0.411
4	3b	2chr	1n	-	2chr_1n_-	0.459
4	3b	2chr	1n	-	2chr_1n_-	0.417
4	3b	2chr	1n	-	2chr_1n_-	0.436
4	3b	16chr	2n	-	16chr_2n_-	0.591
4	3b	16chr	2n	-	16chr_2n_-	0.519
4	3b	16chr	2n	-	16chr_2n_-	0.533
4	3b	16chr	2n	-	16chr_2n_-	0.505
4	3b	16chr	2n	-	16chr_2n_-	0.503
4	3b	16chr	2n	-	16chr_2n_-	0.483
4	3b	16chr	2n	-	16chr_2n_-	0.542
4	3b	16chr	2n	-	16chr_2n_-	0.475
4	3b	16chr	2n	-	16chr_2n_-	0.544
4	3b	16chr	2n	-	16chr_2n_-	0.523
4	3b	16chr	2n	-	16chr_2n_-	0.551
4	3b	16chr	2n	-	16chr_2n_-	0.51
4	3b	16chr	2n	-	16chr_2n_-	0.548
4	3b	8chr	2n	-	8chr_2n_-	0.515
4	3b	8chr	2n	-	8chr_2n_-	0.499
4	3b	8chr	2n	-	8chr_2n_-	0.477
4	3b	8chr	2n	-	8chr_2n_-	0.555
4	3b	8chr	2n	-	8chr_2n_-	0.591
4	3b	8chr	2n	-	8chr_2n_-	0.509
4	3b	8chr	2n	-	8chr_2n_-	0.491
4	3b	8chr	2n	-	8chr_2n_-	0.583
4	3b	8chr	2n	-	8chr_2n_-	0.557
4	3b	8chr	2n	-	8chr_2n_-	0.541
4	3b	8chr	2n	-	8chr_2n_-	0.503
4	3b	8chr	2n	-	8chr_2n_-	0.587
4	3b	8chr	2n	-	8chr_2n_-	0.557
4	3b	8chr	2n	-	8chr_2n_-	0.525
4	3b	8chr	2n	-	8chr_2n_-	0.609
4	3b	3chr	2n	-	3chr_2n_-	0.6
4	3b	3chr	2n	-	3chr_2n_-	0.474
4	3b	3chr	2n	-	3chr_2n_-	0.444
4	3b	3chr	2n	-	3chr_2n_-	0.492
4	3b	3chr	2n	-	3chr_2n_-	0.452
4	3b	3chr	2n	-	3chr_2n_-	0.493
4	3b	3chr	2n	-	3chr_2n_-	0.52
4	3b	3chr	2n	-	3chr_2n_-	0.504
4	3b	3chr	2n	-	3chr_2n_-	0.509
4	3b	3chr	2n	-	3chr_2n_-	0.541
4	3b	3chr	2n	-	3chr_2n_-	0.496
4	3b	3chr	2n	-	3chr_2n_-	0.523
4	3b	3chr	2n	-	3chr_2n_-	0.494
4	3b	3chr	2n	-	3chr_2n_-	0.491
4	3b	3chr	2n	-	3chr_2n_-	0.551
4	3b	3chr	2n	-	3chr_2n_-	0.498
4	3b	3chr	2n	-	3chr_2n_-	0.55
4	3b	3chr	2n	-	3chr_2n_-	0.534
4	3b	3chr	2n	-	3chr_2n_-	0.555
4	3b	3chr	2n	-	3chr_2n_-	0.543
4	3b	3chr	2n	-	3chr_2n_-	0.543
4	3b	3chr	2n	-	3chr_2n_-	0.566
4	3b	3chr	2n	-	3chr_2n_-	0.54
4	3b	2chr	2n	-	2chr_2n_-	0.577
4	3b	2chr	2n	-	2chr_2n_-	0.378
4	3b	2chr	2n	-	2chr_2n_-	0.429
4	3b	2chr	2n	-	2chr_2n_-	0.478
4	3b	2chr	2n	-	2chr_2n_-	0.457
4	3b	2chr	2n	-	2chr_2n_-	0.411
4	3b	2chr	2n	-	2chr_2n_-	0.408
4	3b	2chr	2n	-	2chr_2n_-	0.479
4	3b	2chr	2n	-	2chr_2n_-	0.411
4	3b	2chr	2n	-	2chr_2n_-	0.435
4	3b	2chr	2n	-	2chr_2n_-	0.421
4	3b	2chr	2n	-	2chr_2n_-	0.474
5	4c	16chr	1n	-	16chr_1n_-	0.442
5	4c	16chr	1n	-	16chr_1n_-	0.416
5	4c	16chr	1n	-	16chr_1n_-	0.445
5	4c	16chr	1n	-	16chr_1n_-	0.429
5	4c	16chr	1n	-	16chr_1n_-	0.433
5	4c	16chr	1n	-	16chr_1n_-	0.456
5	4c	16chr	1n	-	16chr_1n_-	0.433
5	4c	16chr	1n	-	16chr_1n_-	0.442
5	4c	16chr	1n	-	16chr_1n_-	0.45
5	4c	16chr	1n	-	16chr_1n_-	0.443
5	4c	16chr	1n	-	16chr_1n_-	0.449
5	4c	16chr	1n	-	16chr_1n_-	0.448
5	4c	16chr	1n	-	16chr_1n_-	0.46
5	4c	16chr	1n	-	16chr_1n_-	0.457
5	4c	16chr	1n	-	16chr_1n_-	0.444
5	4c	16chr	1n	-	16chr_1n_-	0.448
5	4c	3chr	1n	-	3chr_1n_-	0.404
5	4c	3chr	1n	-	3chr_1n_-	0.39
5	4c	3chr	1n	-	3chr_1n_-	0.418
5	4c	3chr	1n	-	3chr_1n_-	0.363
5	4c	3chr	1n	-	3chr_1n_-	0.385
5	4c	3chr	1n	-	3chr_1n_-	0.413
5	4c	3chr	1n	-	3chr_1n_-	0.404
5	4c	3chr	1n	-	3chr_1n_-	0.38
5	4c	3chr	1n	-	3chr_1n_-	0.388
5	4c	3chr	1n	-	3chr_1n_-	0.398
5	4c	3chr	1n	-	3chr_1n_-	0.41
5	4c	3chr	1n	-	3chr_1n_-	0.393
5	4c	3chr	1n	-	3chr_1n_-	0.415
5	4c	3chr	1n	-	3chr_1n_-	0.429
5	4c	3chr	1n	-	3chr_1n_-	0.44
5	4c	3chr	1n	-	3chr_1n_-	0.44
5	4c	16chr	1n	Benomyl	16chr_1n_Benomyl	0.414
5	4c	16chr	1n	Benomyl	16chr_1n_Benomyl	0.458
5	4c	16chr	1n	Benomyl	16chr_1n_Benomyl	0.463
5	4c	16chr	1n	Benomyl	16chr_1n_Benomyl	0.465
5	4c	16chr	1n	Benomyl	16chr_1n_Benomyl	0.433
5	4c	16chr	1n	Benomyl	16chr_1n_Benomyl	0.474
5	4c	16chr	1n	Benomyl	16chr_1n_Benomyl	0.479
5	4c	16chr	1n	Benomyl	16chr_1n_Benomyl	0.445
5	4c	16chr	1n	Benomyl	16chr_1n_Benomyl	0.422
5	4c	16chr	1n	Benomyl	16chr_1n_Benomyl	0.52
5	4c	16chr	1n	Benomyl	16chr_1n_Benomyl	0.434
5	4c	16chr	1n	Benomyl	16chr_1n_Benomyl	0.44
5	4c	16chr	1n	Benomyl	16chr_1n_Benomyl	0.48
5	4c	16chr	1n	Benomyl	16chr_1n_Benomyl	0.441
5	4c	16chr	1n	Benomyl	16chr_1n_Benomyl	0.475
5	4c	16chr	1n	Benomyl	16chr_1n_Benomyl	0.458
5	4c	3chr	1n	Benomyl	3chr_1n_Benomyl	0.436
5	4c	3chr	1n	Benomyl	3chr_1n_Benomyl	0.386
5	4c	3chr	1n	Benomyl	3chr_1n_Benomyl	0.455
5	4c	3chr	1n	Benomyl	3chr_1n_Benomyl	0.442
5	4c	3chr	1n	Benomyl	3chr_1n_Benomyl	0.449
5	4c	3chr	1n	Benomyl	3chr_1n_Benomyl	0.456
5	4c	3chr	1n	Benomyl	3chr_1n_Benomyl	0.447
5	4c	3chr	1n	Benomyl	3chr_1n_Benomyl	0.457
5	4c	3chr	1n	Benomyl	3chr_1n_Benomyl	0.45
5	4c	3chr	1n	Benomyl	3chr_1n_Benomyl	0.494
5	4c	3chr	1n	Benomyl	3chr_1n_Benomyl	0.483
5	4c	3chr	1n	Benomyl	3chr_1n_Benomyl	0.533
5	4c	3chr	1n	Benomyl	3chr_1n_Benomyl	0.462
5	4c	3chr	1n	Benomyl	3chr_1n_Benomyl	0.446
5	4c	3chr	1n	Benomyl	3chr_1n_Benomyl	0.431
6	4d	16chr	1n	-	16chr_1n_-	0.432
6	4d	16chr	1n	-	16chr_1n_-	0.433
6	4d	16chr	1n	-	16chr_1n_-	0.459
6	4d	16chr	1n	-	16chr_1n_-	0.455
6	4d	16chr	1n	-	16chr_1n_-	0.442
6	4d	16chr	1n	-	16chr_1n_-	0.442
6	4d	16chr	1n	-	16chr_1n_-	0.448
6	4d	16chr	1n	-	16chr_1n_-	0.475
6	4d	16chr	1n	-	16chr_1n_-	0.434
6	4d	16chr	1n	-	16chr_1n_-	0.47
6	4d	16chr	1n	-	16chr_1n_-	0.435
6	4d	16chr	1n	-	16chr_1n_-	0.46
6	4d	16chr	1n	-	16chr_1n_-	0.466
6	4d	16chr	1n	-	16chr_1n_-	0.448
6	4d	16chr	1n	-	16chr_1n_-	0.495
6	4d	3chr	1n	-	3chr_1n_-	0.425
6	4d	3chr	1n	-	3chr_1n_-	0.447
6	4d	3chr	1n	-	3chr_1n_-	0.443
6	4d	3chr	1n	-	3chr_1n_-	0.458
6	4d	3chr	1n	-	3chr_1n_-	0.428
6	4d	3chr	1n	-	3chr_1n_-	0.436
6	4d	3chr	1n	-	3chr_1n_-	0.414
6	4d	3chr	1n	-	3chr_1n_-	0.412
6	4d	3chr	1n	-	3chr_1n_-	0.452
6	4d	3chr	1n	-	3chr_1n_-	0.429
6	4d	3chr	1n	-	3chr_1n_-	0.403
6	4d	3chr	1n	-	3chr_1n_-	0.425
6	4d	3chr	1n	-	3chr_1n_-	0.458
6	4d	3chr	1n	-	3chr_1n_-	0.446
6	4d	16chr	1n	KIP1∆	16chr_1n_KIP1∆	0.417
6	4d	16chr	1n	KIP1∆	16chr_1n_KIP1∆	0.509
6	4d	16chr	1n	KIP1∆	16chr_1n_KIP1∆	0.433
6	4d	16chr	1n	KIP1∆	16chr_1n_KIP1∆	0.398
6	4d	16chr	1n	KIP1∆	16chr_1n_KIP1∆	0.438
6	4d	16chr	1n	KIP1∆	16chr_1n_KIP1∆	0.45
6	4d	16chr	1n	KIP1∆	16chr_1n_KIP1∆	0.475
6	4d	16chr	1n	KIP1∆	16chr_1n_KIP1∆	0.419
6	4d	16chr	1n	KIP1∆	16chr_1n_KIP1∆	0.453
6	4d	16chr	1n	KIP1∆	16chr_1n_KIP1∆	0.442
6	4d	16chr	1n	KIP1∆	16chr_1n_KIP1∆	0.456
6	4d	16chr	1n	KIP1∆	16chr_1n_KIP1∆	0.442
6	4d	16chr	1n	KIP1∆	16chr_1n_KIP1∆	0.498
6	4d	3chr	1n	KIP1∆	3chr_1n_KIP1∆	0.422
6	4d	3chr	1n	KIP1∆	3chr_1n_KIP1∆	0.459
6	4d	3chr	1n	KIP1∆	3chr_1n_KIP1∆	0.411
6	4d	3chr	1n	KIP1∆	3chr_1n_KIP1∆	0.496
6	4d	3chr	1n	KIP1∆	3chr_1n_KIP1∆	0.502
6	4d	3chr	1n	KIP1∆	3chr_1n_KIP1∆	0.493
6	4d	3chr	1n	KIP1∆	3chr_1n_KIP1∆	0.423
6	4d	3chr	1n	KIP1∆	3chr_1n_KIP1∆	0.494
6	4d	3chr	1n	KIP1∆	3chr_1n_KIP1∆	0.443
6	4d	3chr	1n	KIP1∆	3chr_1n_KIP1∆	0.459
6	4d	3chr	1n	KIP1∆	3chr_1n_KIP1∆	0.433
6	4d	3chr	1n	KIP1∆	3chr_1n_KIP1∆	0.448
6	4d	3chr	1n	KIP1∆	3chr_1n_KIP1∆	0.443
6	4d	3chr	1n	KIP1∆	3chr_1n_KIP1∆	0.474
6	4d	3chr	1n	KIP1∆	3chr_1n_KIP1∆	0.45
7	5a	16chr	1n	-	16chr_1n_-	0.401
7	5a	16chr	1n	-	16chr_1n_-	0.435
7	5a	16chr	1n	-	16chr_1n_-	0.442
7	5a	16chr	1n	-	16chr_1n_-	0.396
7	5a	16chr	1n	-	16chr_1n_-	0.424
7	5a	16chr	1n	-	16chr_1n_-	0.434
7	5a	16chr	1n	-	16chr_1n_-	0.44
7	5a	16chr	1n	-	16chr_1n_-	0.41
7	5a	16chr	1n	-	16chr_1n_-	0.411
7	5a	16chr	1n	-	16chr_1n_-	0.409
7	5a	16chr	1n	-	16chr_1n_-	0.411
7	5a	16chr	1n	-	16chr_1n_-	0.411
7	5a	16chr	1n	-	16chr_1n_-	0.387
7	5a	16chr	1n	-	16chr_1n_-	0.445
7	5a	3chr	1n	-	3chr_1n_-	0.363
7	5a	3chr	1n	-	3chr_1n_-	0.394
7	5a	3chr	1n	-	3chr_1n_-	0.353
7	5a	3chr	1n	-	3chr_1n_-	0.376
7	5a	3chr	1n	-	3chr_1n_-	0.37
7	5a	3chr	1n	-	3chr_1n_-	0.361
7	5a	3chr	1n	-	3chr_1n_-	0.331
7	5a	3chr	1n	-	3chr_1n_-	0.36
7	5a	3chr	1n	-	3chr_1n_-	0.372
7	5a	3chr	1n	-	3chr_1n_-	0.364
7	5a	3chr	1n	-	3chr_1n_-	0.363
7	5a	3chr	1n	-	3chr_1n_-	0.427
7	5a	3chr	1n	-	3chr_1n_-	0.412
7	5a	16chr	1n	MAD2∆	16chr_1n_MAD2∆	0.385
7	5a	16chr	1n	MAD2∆	16chr_1n_MAD2∆	0.425
7	5a	16chr	1n	MAD2∆	16chr_1n_MAD2∆	0.452
7	5a	16chr	1n	MAD2∆	16chr_1n_MAD2∆	0.446
7	5a	16chr	1n	MAD2∆	16chr_1n_MAD2∆	0.409
7	5a	16chr	1n	MAD2∆	16chr_1n_MAD2∆	0.425
7	5a	16chr	1n	MAD2∆	16chr_1n_MAD2∆	0.443
7	5a	16chr	1n	MAD2∆	16chr_1n_MAD2∆	0.444
7	5a	16chr	1n	MAD2∆	16chr_1n_MAD2∆	0.42
7	5a	16chr	1n	MAD2∆	16chr_1n_MAD2∆	0.429
7	5a	16chr	1n	MAD2∆	16chr_1n_MAD2∆	0.461
7	5a	16chr	1n	MAD2∆	16chr_1n_MAD2∆	0.41
7	5a	16chr	1n	MAD2∆	16chr_1n_MAD2∆	0.442
7	5a	16chr	1n	MAD2∆	16chr_1n_MAD2∆	0.436
7	5a	16chr	1n	MAD2∆	16chr_1n_MAD2∆	0.424
7	5a	3chr	1n	MAD2∆	3chr_1n_MAD2∆	0.422
7	5a	3chr	1n	MAD2∆	3chr_1n_MAD2∆	0.455
7	5a	3chr	1n	MAD2∆	3chr_1n_MAD2∆	0.416
7	5a	3chr	1n	MAD2∆	3chr_1n_MAD2∆	0.391
7	5a	3chr	1n	MAD2∆	3chr_1n_MAD2∆	0.447
7	5a	3chr	1n	MAD2∆	3chr_1n_MAD2∆	0.448
7	5a	3chr	1n	MAD2∆	3chr_1n_MAD2∆	0.394
7	5a	3chr	1n	MAD2∆	3chr_1n_MAD2∆	0.395
7	5a	3chr	1n	MAD2∆	3chr_1n_MAD2∆	0.414
7	5a	3chr	1n	MAD2∆	3chr_1n_MAD2∆	0.439
7	5a	3chr	1n	MAD2∆	3chr_1n_MAD2∆	0.402
7	5a	3chr	1n	MAD2∆	3chr_1n_MAD2∆	0.401
7	5a	3chr	1n	MAD2∆	3chr_1n_MAD2∆	0.422
7	5a	3chr	1n	MAD2∆	3chr_1n_MAD2∆	0.432
7	5a	3chr	1n	MAD2∆	3chr_1n_MAD2∆	0.407
7	5a	3chr	1n	MAD2∆	3chr_1n_MAD2∆	0.401
8	5c	16chr	1n	-	16chr_1n_-	0.458
8	5c	16chr	1n	-	16chr_1n_-	0.441
8	5c	16chr	1n	-	16chr_1n_-	0.44
8	5c	16chr	1n	-	16chr_1n_-	0.456
8	5c	16chr	1n	-	16chr_1n_-	0.435
8	5c	16chr	1n	-	16chr_1n_-	0.452
8	5c	16chr	1n	-	16chr_1n_-	0.457
8	5c	16chr	1n	-	16chr_1n_-	0.449
8	5c	16chr	1n	-	16chr_1n_-	0.434
8	5c	16chr	1n	-	16chr_1n_-	0.466
8	5c	16chr	1n	-	16chr_1n_-	0.431
8	5c	16chr	1n	-	16chr_1n_-	0.467
8	5c	16chr	1n	-	16chr_1n_-	0.463
8	5c	16chr	1n	-	16chr_1n_-	0.445
8	5c	16chr	1n	-	16chr_1n_-	0.457
8	5c	3chr	1n	-	3chr_1n_-	0.416
8	5c	3chr	1n	-	3chr_1n_-	0.399
8	5c	3chr	1n	-	3chr_1n_-	0.414
8	5c	3chr	1n	-	3chr_1n_-	0.413
8	5c	3chr	1n	-	3chr_1n_-	0.428
8	5c	3chr	1n	-	3chr_1n_-	0.423
8	5c	3chr	1n	-	3chr_1n_-	0.432
8	5c	3chr	1n	-	3chr_1n_-	0.425
8	5c	3chr	1n	-	3chr_1n_-	0.429
8	5c	3chr	1n	-	3chr_1n_-	0.417
8	5c	3chr	1n	-	3chr_1n_-	0.455
8	5c	3chr	1n	-	3chr_1n_-	0.42
8	5c	3chr	1n	-	3chr_1n_-	0.435
8	5c	3chr	1n	-	3chr_1n_-	0.44
8	5c	3chr	1n	-	3chr_1n_-	0.427
8	5c	16chr	1n	Benomyl+MAD2	16chr_1n_Benomyl+MAD2	0.439415724
8	5c	16chr	1n	Benomyl+MAD2	16chr_1n_Benomyl+MAD2	0.431794396
8	5c	16chr	1n	Benomyl+MAD2	16chr_1n_Benomyl+MAD2	0.458469045
8	5c	16chr	1n	Benomyl+MAD2	16chr_1n_Benomyl+MAD2	0.444179055
8	5c	16chr	1n	Benomyl+MAD2	16chr_1n_Benomyl+MAD2	0.468948372
8	5c	16chr	1n	Benomyl+MAD2	16chr_1n_Benomyl+MAD2	0.456563713
8	5c	16chr	1n	Benomyl+MAD2	16chr_1n_Benomyl+MAD2	0.463232376
8	5c	16chr	1n	Benomyl+MAD2	16chr_1n_Benomyl+MAD2	0.447037053
8	5c	16chr	1n	Benomyl+MAD2	16chr_1n_Benomyl+MAD2	0.455611047
8	5c	16chr	1n	Benomyl+MAD2	16chr_1n_Benomyl+MAD2	0.469901038
8	5c	16chr	1n	Benomyl+MAD2	16chr_1n_Benomyl+MAD2	0.468948372
8	5c	16chr	1n	Benomyl+MAD2	16chr_1n_Benomyl+MAD2	0.454658381
8	5c	16chr	1n	Benomyl+MAD2	16chr_1n_Benomyl+MAD2	0.461327044
8	5c	16chr	1n	Benomyl+MAD2	16chr_1n_Benomyl+MAD2	0.450847717
8	5c	3chr	1n	Benomyl+MAD2	3chr_1n_Benomyl+MAD2	0.429
8	5c	3chr	1n	Benomyl+MAD2	3chr_1n_Benomyl+MAD2	0.442
8	5c	3chr	1n	Benomyl+MAD2	3chr_1n_Benomyl+MAD2	0.444
8	5c	3chr	1n	Benomyl+MAD2	3chr_1n_Benomyl+MAD2	0.424
8	5c	3chr	1n	Benomyl+MAD2	3chr_1n_Benomyl+MAD2	0.441
8	5c	3chr	1n	Benomyl+MAD2	3chr_1n_Benomyl+MAD2	0.426
8	5c	3chr	1n	Benomyl+MAD2	3chr_1n_Benomyl+MAD2	0.455
8	5c	3chr	1n	Benomyl+MAD2	3chr_1n_Benomyl+MAD2	0.423
8	5c	3chr	1n	Benomyl+MAD2	3chr_1n_Benomyl+MAD2	0.435
8	5c	3chr	1n	Benomyl+MAD2	3chr_1n_Benomyl+MAD2	0.438
8	5c	3chr	1n	Benomyl+MAD2	3chr_1n_Benomyl+MAD2	0.439
8	5c	3chr	1n	Benomyl+MAD2	3chr_1n_Benomyl+MAD2	0.444
8	5c	3chr	1n	Benomyl+MAD2	3chr_1n_Benomyl+MAD2	0.444
9	S1a	15chr	1n	-	15chr_1n_-	0.392
9	S1a	15chr	1n	-	15chr_1n_-	0.471
9	S1a	15chr	1n	-	15chr_1n_-	0.41
9	S1a	15chr	1n	-	15chr_1n_-	0.469
9	S1a	15chr	1n	-	15chr_1n_-	0.415
9	S1a	15chr	1n	-	15chr_1n_-	0.448
9	S1a	15chr	1n	-	15chr_1n_-	0.432
9	S1a	15chr	1n	-	15chr_1n_-	0.393
9	S1a	13chr	1n	-	13chr_1n_-	0.386
9	S1a	13chr	1n	-	13chr_1n_-	0.473
9	S1a	13chr	1n	-	13chr_1n_-	0.411
9	S1a	13chr	1n	-	13chr_1n_-	0.438
9	S1a	13chr	1n	-	13chr_1n_-	0.433
9	S1a	13chr	1n	-	13chr_1n_-	0.436
9	S1a	13chr	1n	-	13chr_1n_-	0.42
9	S1a	11chr	1n	-	11chr_1n_-	0.414
9	S1a	11chr	1n	-	11chr_1n_-	0.425
9	S1a	11chr	1n	-	11chr_1n_-	0.443
9	S1a	11chr	1n	-	11chr_1n_-	0.424
9	S1a	11chr	1n	-	11chr_1n_-	0.428
9	S1a	11chr	1n	-	11chr_1n_-	0.391
9	S1a	11chr	1n	-	11chr_1n_-	0.429
9	S1a	10chr	1n	-	10chr_1n_-	0.416
9	S1a	10chr	1n	-	10chr_1n_-	0.401
9	S1a	10chr	1n	-	10chr_1n_-	0.434
9	S1a	10chr	1n	-	10chr_1n_-	0.404
9	S1a	10chr	1n	-	10chr_1n_-	0.429
9	S1a	10chr	1n	-	10chr_1n_-	0.446
9	S1a	10chr	1n	-	10chr_1n_-	0.43
9	S1a	10chr	1n	-	10chr_1n_-	0.438
9	S1a	9chr	1n	-	9chr_1n_-	0.393
9	S1a	9chr	1n	-	9chr_1n_-	0.43
9	S1a	9chr	1n	-	9chr_1n_-	0.459
9	S1a	9chr	1n	-	9chr_1n_-	0.42
9	S1a	9chr	1n	-	9chr_1n_-	0.481
9	S1a	9chr	1n	-	9chr_1n_-	0.429
9	S1a	9chr	1n	-	9chr_1n_-	0.439
9	S1a	9chr	1n	-	9chr_1n_-	0.43
9	S1a	8chr	1n	-	8chr_1n_-	0.432
9	S1a	8chr	1n	-	8chr_1n_-	0.392
9	S1a	8chr	1n	-	8chr_1n_-	0.404
9	S1a	8chr	1n	-	8chr_1n_-	0.451
9	S1a	8chr	1n	-	8chr_1n_-	0.439
9	S1a	8chr	1n	-	8chr_1n_-	0.417
9	S1a	8chr	1n	-	8chr_1n_-	0.419
9	S1a	8chr	1n	-	8chr_1n_-	0.436
9	S1a	5chr	1n	-	5chr_1n_-	0.465
9	S1a	5chr	1n	-	5chr_1n_-	0.402
9	S1a	5chr	1n	-	5chr_1n_-	0.415
9	S1a	5chr	1n	-	5chr_1n_-	0.411
9	S1a	5chr	1n	-	5chr_1n_-	0.439
9	S1a	5chr	1n	-	5chr_1n_-	0.433
9	S1a	5chr	1n	-	5chr_1n_-	0.436
9	S1a	4chr	1n	-	4chr_1n_-	0.351
9	S1a	4chr	1n	-	4chr_1n_-	0.387
9	S1a	4chr	1n	-	4chr_1n_-	0.38
9	S1a	4chr	1n	-	4chr_1n_-	0.42
9	S1a	4chr	1n	-	4chr_1n_-	0.398
9	S1a	3chr	1n	-	3chr_1n_-	0.385
9	S1a	3chr	1n	-	3chr_1n_-	0.379
9	S1a	3chr	1n	-	3chr_1n_-	0.397
9	S1a	3chr	1n	-	3chr_1n_-	0.401
9	S1a	3chr	1n	-	3chr_1n_-	0.388
9	S1a	3chr	1n	-	3chr_1n_-	0.411
9	S1a	3chr	1n	-	3chr_1n_-	0.399
9	S1a	2chr	1n	-	2chr_1n_-	0.352
9	S1a	2chr	1n	-	2chr_1n_-	0.381
9	S1a	2chr	1n	-	2chr_1n_-	0.39
9	S1a	2chr	1n	-	2chr_1n_-	0.383
9	S1a	2chr	1n	-	2chr_1n_-	0.417
11	S5b	16chr	1n	-	16chr_1n_-	0.424
11	S5b	16chr	1n	-	16chr_1n_-	0.448
11	S5b	16chr	1n	-	16chr_1n_-	0.448
11	S5b	16chr	1n	-	16chr_1n_-	0.393
11	S5b	16chr	1n	-	16chr_1n_-	0.419
11	S5b	16chr	1n	-	16chr_1n_-	0.467
11	S5b	16chr	1n	-	16chr_1n_-	0.465
11	S5b	16chr	1n	-	16chr_1n_-	0.48
11	S5b	16chr	1n	-	16chr_1n_-	0.444
11	S5b	16chr	1n	-	16chr_1n_-	0.494
11	S5b	16chr	1n	-	16chr_1n_-	0.497
11	S5b	16chr	1n	-	16chr_1n_-	0.458
11	S5b	16chr	1n	-	16chr_1n_-	0.446
11	S5b	16chr	1n	-	16chr_1n_-	0.516
11	S5b	16chr	1n	-	16chr_1n_-	0.457
11	S5b	16chr	1n	-	16chr_1n_-	0.431
11	S5b	3chr	1n	-	3chr_1n_-	0.376
11	S5b	3chr	1n	-	3chr_1n_-	0.376
11	S5b	3chr	1n	-	3chr_1n_-	0.416
11	S5b	3chr	1n	-	3chr_1n_-	0.409
11	S5b	3chr	1n	-	3chr_1n_-	0.412
11	S5b	3chr	1n	-	3chr_1n_-	0.413
11	S5b	3chr	1n	-	3chr_1n_-	0.431
11	S5b	3chr	1n	-	3chr_1n_-	0.456
11	S5b	3chr	1n	-	3chr_1n_-	0.423
11	S5b	3chr	1n	-	3chr_1n_-	0.424
11	S5b	3chr	1n	-	3chr_1n_-	0.425
11	S5b	3chr	1n	-	3chr_1n_-	0.463
11	S5b	3chr	1n	-	3chr_1n_-	0.437
11	S5b	3chr	1n	-	3chr_1n_-	0.446
11	S5b	3chr	1n	-	3chr_1n_-	0.446
11	S5b	3chr	1n	-	3chr_1n_-	0.421
11	S5b	16chr	1n	RAD9∆	16chr_1n_RAD9∆	0.395
11	S5b	16chr	1n	RAD9∆	16chr_1n_RAD9∆	0.441
11	S5b	16chr	1n	RAD9∆	16chr_1n_RAD9∆	0.44
11	S5b	16chr	1n	RAD9∆	16chr_1n_RAD9∆	0.4
11	S5b	16chr	1n	RAD9∆	16chr_1n_RAD9∆	0.501
11	S5b	16chr	1n	RAD9∆	16chr_1n_RAD9∆	0.492
11	S5b	16chr	1n	RAD9∆	16chr_1n_RAD9∆	0.454
11	S5b	16chr	1n	RAD9∆	16chr_1n_RAD9∆	0.419
11	S5b	16chr	1n	RAD9∆	16chr_1n_RAD9∆	0.45
11	S5b	16chr	1n	RAD9∆	16chr_1n_RAD9∆	0.448
11	S5b	16chr	1n	RAD9∆	16chr_1n_RAD9∆	0.467
11	S5b	16chr	1n	RAD9∆	16chr_1n_RAD9∆	0.456
11	S5b	16chr	1n	RAD9∆	16chr_1n_RAD9∆	0.445
11	S5b	16chr	1n	RAD9∆	16chr_1n_RAD9∆	0.462
11	S5b	16chr	1n	RAD9∆	16chr_1n_RAD9∆	0.449
11	S5b	16chr	1n	RAD9∆	16chr_1n_RAD9∆	0.46
11	S5b	3chr	1n	RAD9∆	3chr_1n_RAD9∆	0.394
11	S5b	3chr	1n	RAD9∆	3chr_1n_RAD9∆	0.366
11	S5b	3chr	1n	RAD9∆	3chr_1n_RAD9∆	0.391
11	S5b	3chr	1n	RAD9∆	3chr_1n_RAD9∆	0.411
11	S5b	3chr	1n	RAD9∆	3chr_1n_RAD9∆	0.402
11	S5b	3chr	1n	RAD9∆	3chr_1n_RAD9∆	0.449
11	S5b	3chr	1n	RAD9∆	3chr_1n_RAD9∆	0.407
11	S5b	3chr	1n	RAD9∆	3chr_1n_RAD9∆	0.43
11	S5b	3chr	1n	RAD9∆	3chr_1n_RAD9∆	0.453
11	S5b	3chr	1n	RAD9∆	3chr_1n_RAD9∆	0.441
11	S5b	3chr	1n	RAD9∆	3chr_1n_RAD9∆	0.421
11	S5b	3chr	1n	RAD9∆	3chr_1n_RAD9∆	0.425
11	S5b	3chr	1n	RAD9∆	3chr_1n_RAD9∆	0.45
11	S5b	3chr	1n	RAD9∆	3chr_1n_RAD9∆	0.433
11	S5b	3chr	1n	RAD9∆	3chr_1n_RAD9∆	0.433
11	S5b	3chr	1n	RAD9∆	3chr_1n_RAD9∆	0.426
12	S5c	16chr	1n		16chr_1n_	0.446
12	S5c	16chr	1n		16chr_1n_	0.452
12	S5c	16chr	1n		16chr_1n_	0.452
12	S5c	16chr	1n		16chr_1n_	0.479
12	S5c	16chr	1n		16chr_1n_	0.473
12	S5c	16chr	1n		16chr_1n_	0.473
12	S5c	16chr	1n		16chr_1n_	0.467
12	S5c	16chr	1n		16chr_1n_	0.482
12	S5c	16chr	1n		16chr_1n_	0.492
12	S5c	16chr	1n		16chr_1n_	0.481
12	S5c	16chr	1n		16chr_1n_	0.491
12	S5c	16chr	1n		16chr_1n_	0.482
12	S5c	16chr	1n		16chr_1n_	0.487
12	S5c	16chr	1n	10mMHU	16chr_1n_10mMHU	0.396
12	S5c	16chr	1n	10mMHU	16chr_1n_10mMHU	0.433
12	S5c	16chr	1n	10mMHU	16chr_1n_10mMHU	0.407
12	S5c	16chr	1n	10mMHU	16chr_1n_10mMHU	0.449
12	S5c	16chr	1n	10mMHU	16chr_1n_10mMHU	0.427
12	S5c	16chr	1n	10mMHU	16chr_1n_10mMHU	0.453
12	S5c	16chr	1n	10mMHU	16chr_1n_10mMHU	0.432
12	S5c	16chr	1n	10mMHU	16chr_1n_10mMHU	0.417
12	S5c	16chr	1n	10mMHU	16chr_1n_10mMHU	0.411
12	S5c	16chr	1n	10mMHU	16chr_1n_10mMHU	0.424
12	S5c	16chr	1n	10mMHU	16chr_1n_10mMHU	0.417
12	S5c	16chr	1n	10mMHU	16chr_1n_10mMHU	0.445
12	S5c	16chr	1n	10mMHU	16chr_1n_10mMHU	0.411
12	S5c	16chr	1n	10mMHU	16chr_1n_10mMHU	0.434
12	S5c	16chr	1n	10mMHU	16chr_1n_10mMHU	0.388
12	S5c	16chr	1n	10mMHU	16chr_1n_10mMHU	0.394
12	S5c	3chr	1n		3chr_1n_	0.406
12	S5c	3chr	1n		3chr_1n_	0.415
12	S5c	3chr	1n		3chr_1n_	0.414
12	S5c	3chr	1n		3chr_1n_	0.424
12	S5c	3chr	1n		3chr_1n_	0.458
12	S5c	3chr	1n		3chr_1n_	0.421
12	S5c	3chr	1n		3chr_1n_	0.463
12	S5c	3chr	1n		3chr_1n_	0.432
12	S5c	3chr	1n		3chr_1n_	0.443
12	S5c	3chr	1n		3chr_1n_	0.471
12	S5c	3chr	1n		3chr_1n_	0.458
12	S5c	3chr	1n		3chr_1n_	0.466
12	S5c	3chr	1n		3chr_1n_	0.468
12	S5c	3chr	1n		3chr_1n_	0.457
12	S5c	3chr	1n		3chr_1n_	0.462
12	S5c	3chr	1n		3chr_1n_	0.462
12	S5c	3chr	1n	10mMHU	3chr_1n_10mMHU	0.363
12	S5c	3chr	1n	10mMHU	3chr_1n_10mMHU	0.368
12	S5c	3chr	1n	10mMHU	3chr_1n_10mMHU	0.362
12	S5c	3chr	1n	10mMHU	3chr_1n_10mMHU	0.441
12	S5c	3chr	1n	10mMHU	3chr_1n_10mMHU	0.412
12	S5c	3chr	1n	10mMHU	3chr_1n_10mMHU	0.378
12	S5c	3chr	1n	10mMHU	3chr_1n_10mMHU	0.361
12	S5c	3chr	1n	10mMHU	3chr_1n_10mMHU	0.385
12	S5c	3chr	1n	10mMHU	3chr_1n_10mMHU	0.385
12	S5c	3chr	1n	10mMHU	3chr_1n_10mMHU	0.37
12	S5c	3chr	1n	10mMHU	3chr_1n_10mMHU	0.392
12	S5c	3chr	1n	10mMHU	3chr_1n_10mMHU	0.374
12	S5c	3chr	1n	10mMHU	3chr_1n_10mMHU	0.412
12	S5c	3chr	1n	10mMHU	3chr_1n_10mMHU	0.387
12	S5c	3chr	1n	10mMHU	3chr_1n_10mMHU	0.401
13	S5d	16chr	1n		16chr_1n_	0.389
13	S5d	16chr	1n		16chr_1n_	0.433
13	S5d	16chr	1n		16chr_1n_	0.425
13	S5d	16chr	1n		16chr_1n_	0.425
13	S5d	16chr	1n		16chr_1n_	0.422
13	S5d	16chr	1n		16chr_1n_	0.443
13	S5d	16chr	1n		16chr_1n_	0.452
13	S5d	16chr	1n		16chr_1n_	0.434
13	S5d	16chr	1n		16chr_1n_	0.455
13	S5d	16chr	1n		16chr_1n_	0.451
13	S5d	16chr	1n		16chr_1n_	0.441
13	S5d	16chr	1n		16chr_1n_	0.47
13	S5d	16chr	1n		16chr_1n_	0.477
13	S5d	16chr	1n		16chr_1n_	0.446
13	S5d	16chr	1n		16chr_1n_	0.441
13	S5d	16chr	1n		16chr_1n_	0.429
13	S5d	16chr	1n		16chr_1n_	0.455
13	S5d	16chr	1n		16chr_1n_	0.449
13	S5d	16chr	1n		16chr_1n_	0.413
13	S5d	16chr	1n	BUB2∆	16chr_1n_BUB2∆	0.407
13	S5d	16chr	1n	BUB2∆	16chr_1n_BUB2∆	0.414
13	S5d	16chr	1n	BUB2∆	16chr_1n_BUB2∆	0.427
13	S5d	16chr	1n	BUB2∆	16chr_1n_BUB2∆	0.438
13	S5d	16chr	1n	BUB2∆	16chr_1n_BUB2∆	0.419
13	S5d	16chr	1n	BUB2∆	16chr_1n_BUB2∆	0.409
13	S5d	16chr	1n	BUB2∆	16chr_1n_BUB2∆	0.417
13	S5d	16chr	1n	BUB2∆	16chr_1n_BUB2∆	0.414
13	S5d	16chr	1n	BUB2∆	16chr_1n_BUB2∆	0.401
13	S5d	16chr	1n	BUB2∆	16chr_1n_BUB2∆	0.435
13	S5d	16chr	1n	BUB2∆	16chr_1n_BUB2∆	0.418
13	S5d	16chr	1n	BUB2∆	16chr_1n_BUB2∆	0.423
13	S5d	16chr	1n	BUB2∆	16chr_1n_BUB2∆	0.432
13	S5d	16chr	1n	BUB2∆	16chr_1n_BUB2∆	0.438
13	S5d	16chr	1n	BUB2∆	16chr_1n_BUB2∆	0.427
13	S5d	16chr	1n	BUB2∆	16chr_1n_BUB2∆	0.432
13	S5d	16chr	1n	BUB2∆	16chr_1n_BUB2∆	0.434
13	S5d	16chr	1n	BUB2∆	16chr_1n_BUB2∆	0.429
13	S5d	16chr	1n	BUB2∆	16chr_1n_BUB2∆	0.419
13	S5d	16chr	1n	BUB2∆	16chr_1n_BUB2∆	0.435
13	S5d	16chr	1n	BUB2∆	16chr_1n_BUB2∆	0.438
13	S5d	3chr	1n		3chr_1n_	0.377
13	S5d	3chr	1n		3chr_1n_	0.355
13	S5d	3chr	1n		3chr_1n_	0.404
13	S5d	3chr	1n		3chr_1n_	0.39
13	S5d	3chr	1n		3chr_1n_	0.381
13	S5d	3chr	1n		3chr_1n_	0.372
13	S5d	3chr	1n		3chr_1n_	0.411
13	S5d	3chr	1n		3chr_1n_	0.432
13	S5d	3chr	1n		3chr_1n_	0.408
13	S5d	3chr	1n		3chr_1n_	0.404
13	S5d	3chr	1n		3chr_1n_	0.398
13	S5d	3chr	1n		3chr_1n_	0.398
13	S5d	3chr	1n		3chr_1n_	0.415
13	S5d	3chr	1n		3chr_1n_	0.397
13	S5d	3chr	1n		3chr_1n_	0.418
13	S5d	3chr	1n		3chr_1n_	0.408
13	S5d	3chr	1n		3chr_1n_	0.414
13	S5d	3chr	1n		3chr_1n_	0.399
13	S5d	3chr	1n		3chr_1n_	0.383
13	S5d	3chr	1n		3chr_1n_	0.419
13	S5d	3chr	1n		3chr_1n_	0.372
13	S5d	3chr	1n	BUB2∆	3chr_1n_BUB2∆	0.386
13	S5d	3chr	1n	BUB2∆	3chr_1n_BUB2∆	0.399
13	S5d	3chr	1n	BUB2∆	3chr_1n_BUB2∆	0.347
13	S5d	3chr	1n	BUB2∆	3chr_1n_BUB2∆	0.396
13	S5d	3chr	1n	BUB2∆	3chr_1n_BUB2∆	0.415
13	S5d	3chr	1n	BUB2∆	3chr_1n_BUB2∆	0.369
13	S5d	3chr	1n	BUB2∆	3chr_1n_BUB2∆	0.41
13	S5d	3chr	1n	BUB2∆	3chr_1n_BUB2∆	0.391
13	S5d	3chr	1n	BUB2∆	3chr_1n_BUB2∆	0.332
13	S5d	3chr	1n	BUB2∆	3chr_1n_BUB2∆	0.432
13	S5d	3chr	1n	BUB2∆	3chr_1n_BUB2∆	0.378
13	S5d	3chr	1n	BUB2∆	3chr_1n_BUB2∆	0.43
13	S5d	3chr	1n	BUB2∆	3chr_1n_BUB2∆	0.402
13	S5d	3chr	1n	BUB2∆	3chr_1n_BUB2∆	0.42
13	S5d	3chr	1n	BUB2∆	3chr_1n_BUB2∆	0.336
13	S5d	3chr	1n	BUB2∆	3chr_1n_BUB2∆	0.412
13	S5d	3chr	1n	BUB2∆	3chr_1n_BUB2∆	0.479
13	S5d	3chr	1n	BUB2∆	3chr_1n_BUB2∆	0.398
13	S5d	3chr	1n	BUB2∆	3chr_1n_BUB2∆	0.41
13	S5d	3chr	1n	BUB2∆	3chr_1n_BUB2∆	0.409
13	S5d	3chr	1n	BUB2∆	3chr_1n_BUB2∆	0.37
