## Supplementary material for "Spindle architecture constrains karyotype in budding yeast": DataS3

Chromosome	Image	SpindleLength(um)	EndtoEndDistance(um)	Difference(um)	Curvature(%)
16chr	16chr_1	6.32	6.178	0.142	2.246835443
16chr	16chr_2	6.11	6.058	0.052	0.85106383
16chr	16chr_3	7.94	7.886	0.054	0.680100756
16chr	16chr_4	5.89	5.826	0.064	1.086587436
16chr	16chr_5	6.83	6.792	0.038	0.556368961
16chr	16chr_6	7.06	7.05	0.01	0.14164306
16chr	16chr_7	7.66	7.576	0.084	1.096605744
16chr	16chr_8	6.59	6.471	0.119	1.805766313
16chr	16chr_9	7.78	7.67	0.11	1.413881748
16chr	16chr_10	7.29	7.284	0.006	0.082304527
16chr	16chr_11	6.71	6.602	0.108	1.609538003
16chr	16chr_12	7.47	7.446	0.024	0.321285141
16chr	16chr_13	6.65	6.629	0.021	0.315789474
16chr	16chr_14	6.39	6.276	0.114	1.784037559
16chr	16chr_15	5.38	5.249	0.131	2.434944238
16chr	16chr_16	6.77	6.653	0.117	1.728212703
16chr	16chr_17	6.33	6.326	0.004	0.063191153
16chr	16chr_18	6.43	6.346	0.084	1.306376361
16chr	16chr_19	6.49	6.483	0.007	0.107858244
16chr	16chr_20	6.48	6.461	0.019	0.293209877
16chr	16chr_21	6.29	6.201	0.089	1.414944356
16chr	16chr_22	6.45	6.419	0.031	0.480620155
16chr	16chr_23	6.22	6.154	0.066	1.061093248
16chr	16chr_24	6.37	6.29	0.08	1.25588697
16chr	16chr_25	6.5	6.45	0.05	0.769230769
16chr	16chr_26	6.52	6.513	0.007	0.107361963
16chr	16chr_27	6.32	6.245	0.075	1.186708861
16chr	16chr_28	8.12	8.083	0.037	0.455665025
16chr	16chr_29	6.6	6.531	0.069	1.045454545
16chr	16chr_30	6.83	6.761	0.069	1.010248902
16chr	16chr_31	6.3	6.281	0.019	0.301587302
16chr	16chr_32	7.23	7.15	0.08	1.106500692
16chr	16chr_33	6.9	6.88	0.02	0.289855073
16chr	16chr_34	6.41	6.266	0.144	2.24648986
16chr	16chr_35	4.91	4.862	0.048	0.977596741
16chr	16chr_36	5.89	5.837	0.053	0.899830221
16chr	16chr_37	5.74	5.641	0.099	1.724738676
16chr	16chr_38	6.54	6.465	0.075	1.146788991
16chr	16chr_39	7.551	7.51	0.041	0.542974441
16chr	16chr_40	7.51	7.447	0.063	0.838881491
16chr	16chr_41	6.5	6.429	0.071	1.092307692
16chr	16chr_42	7.47	7.469	0.001	0.013386881
16chr	16chr_43	5.61	5.567	0.043	0.766488414
16chr	16chr_44	7.46	7.414	0.046	0.616621984
16chr	16chr_45	6.69	6.65	0.04	0.597907324
16chr	16chr_46	7.14	7.03	0.11	1.540616246
16chr	16chr_47	5.01	4.924	0.086	1.716566866
16chr	16chr_48	5.88	5.832	0.048	0.816326531
16chr	16chr_49	6.41	6.313	0.097	1.51326053
16chr	16chr_50	6.85	6.762	0.088	1.284671533
4chr	4chr_1	6.8	6.569	0.231	3.397058824
4chr	4chr_2	6.16	6.04	0.12	1.948051948
4chr	4chr_3	7.41	7.218	0.192	2.591093117
4chr	4chr_4	7.84	7.821	0.019	0.242346939
4chr	4chr_5	7.32	7.143	0.177	2.418032787
4chr	4chr_6	5.66	5.596	0.064	1.130742049
4chr	4chr_7	6.95	6.901	0.049	0.705035971
4chr	4chr_8	5.26	5.072	0.188	3.574144487
4chr	4chr_9	6.79	6.553	0.237	3.490427099
4chr	4chr_10	6.06	5.995	0.065	1.072607261
4chr	4chr_11	8.25	8.115	0.135	1.636363636
4chr	4chr_12	8.84	8.461	0.379	4.287330317
4chr	4chr_13	8.04	8.017	0.023	0.286069652
4chr	4chr_14	6.67	6.204	0.466	6.986506747
4chr	4chr_15	5.22	5.094	0.126	2.413793103
4chr	4chr_16	6.72	6.59	0.13	1.93452381
4chr	4chr_17	8.33	8.141	0.189	2.268907563
4chr	4chr_18	7.1	7.012	0.088	1.23943662
4chr	4chr_19	5.72	5.686	0.034	0.594405594
4chr	4chr_20	6.41	6.331	0.079	1.232449298
4chr	4chr_21	5.48	5.416	0.064	1.167883212
4chr	4chr_22	6.83	6.345	0.485	7.10102489
4chr	4chr_23	9.06	8.53	0.53	5.849889625
4chr	4chr_24	5.63	5.327	0.303	5.381882771
4chr	4chr_25	5.2	5.093	0.107	2.057692308
4chr	4chr_26	5.69	5.427	0.263	4.622144112
4chr	4chr_27	7.22	6.969	0.251	3.476454294
4chr	4chr_28	5.6	5.509	0.091	1.625
4chr	4chr_29	7.64	7.485	0.155	2.028795812
4chr	4chr_30	6.01	5.955	0.055	0.915141431
4chr	4chr_31	6.031	6.028	0.003	0.049742995
4chr	4chr_32	5.31	5.236	0.074	1.393596987
4chr	4chr_33	5.69	5.636	0.054	0.949033392
4chr	4chr_34	6.42	6.367	0.053	0.825545171
4chr	4chr_35	6.54	6.317	0.223	3.409785933
4chr	4chr_36	6.21	6.123	0.087	1.400966184
4chr	4chr_37	6.14	5.995	0.145	2.361563518
4chr	4chr_38	5.44	5.308	0.132	2.426470588
4chr	4chr_39	6.72	6.61	0.11	1.636904762
4chr	4chr_40	6.68	6.551	0.129	1.931137725
4chr	4chr_41	7.49	7.093	0.397	5.300400534
4chr	4chr_42	7.35	7.298	0.052	0.707482993
4chr	4chr_43	5.63	5.563	0.067	1.190053286
4chr	4chr_44	4.73	4.703	0.027	0.570824524
4chr	4chr_45	8.84	8.173	0.667	7.545248869
4chr	4chr_46	7.22	6.954	0.266	3.684210526
4chr	4chr_47	5.31	5.179	0.131	2.467043315
4chr	4chr_48	6.83	6.623	0.207	3.030746706
4chr	4chr_49	7.31	6.692	0.618	8.454172367
4chr	4chr_50	6.85	6.665	0.185	2.700729927
5chr	5chr_1	6.87	6.593	0.277	4.03202329
5chr	5chr_2	6.72	6.61	0.11	1.636904762
5chr	5chr_3	6.41	6.37	0.04	0.624024961
5chr	5chr_4	7.48	7.046	0.434	5.802139037
5chr	5chr_5	7.27	7.199	0.071	0.976616231
5chr	5chr_6	6.31	6.167	0.143	2.266244057
5chr	5chr_7	6.3	6.107	0.193	3.063492063
5chr	5chr_8	6.69	6.491	0.199	2.974588939
5chr	5chr_9	7.16	7.015	0.145	2.025139665
5chr	5chr_10	6.37	6.312	0.058	0.910518053
5chr	5chr_11	7.46	7.431	0.029	0.388739946
5chr	5chr_12	6.1	6.026	0.074	1.213114754
5chr	5chr_13	6.84	6.799	0.041	0.599415205
5chr	5chr_14	6.25	6.18	0.07	1.12
5chr	5chr_15	7.86	7.792	0.068	0.865139949
5chr	5chr_16	6.52	6.144	0.376	5.766871166
5chr	5chr_17	6.17	6.067	0.103	1.669367909
5chr	5chr_18	5.7	5.626	0.074	1.298245614
5chr	5chr_19	5.68	5.52	0.16	2.816901408
5chr	5chr_20	5.06	4.967	0.093	1.837944664
5chr	5chr_21	6.59	6.477	0.113	1.714719272
5chr	5chr_22	6.46	6.417	0.043	0.665634675
5chr	5chr_23	7.35	7.248	0.102	1.387755102
5chr	5chr_24	7.77	7.705	0.065	0.836550837
5chr	5chr_25	6.33	6.295	0.035	0.552922591
5chr	5chr_26	6.882	6.733	0.149	2.165068294
5chr	5chr_27	5.97	5.827	0.143	2.395309883
5chr	5chr_28	8.81	8.65	0.16	1.816118048
5chr	5chr_29	6.43	6.217	0.213	3.312597201
5chr	5chr_30	5.95	5.76	0.19	3.193277311
5chr	5chr_31	5.71	5.621	0.089	1.558669002
5chr	5chr_32	6.645	6.635	0.01	0.15048909
5chr	5chr_33	6.82	6.753	0.067	0.982404692
5chr	5chr_34	5.31	5.213	0.097	1.826741996
5chr	5chr_35	6.52	6.45	0.07	1.073619632
5chr	5chr_36	8.28	7.783	0.497	6.002415459
5chr	5chr_37	5.48	5.459	0.021	0.383211679
5chr	5chr_38	8.04	8.028	0.012	0.149253731
5chr	5chr_39	7.09	6.88	0.21	2.961918195
5chr	5chr_40	6.65	6.598	0.052	0.781954887
5chr	5chr_41	8.05	7.892	0.158	1.962732919
5chr	5chr_42	7.07	6.813	0.257	3.635077793
5chr	5chr_43	7.61	7.558	0.052	0.683311432
5chr	5chr_44	5.55	5.523	0.027	0.486486487
5chr	5chr_45	8.23	8.119	0.111	1.34872418
5chr	5chr_46	6.42	6.284	0.136	2.118380062
5chr	5chr_47	7.12	7.099	0.021	0.29494382
5chr	5chr_48	6.8	6.762	0.038	0.558823529
5chr	5chr_49	6.11	6.078	0.032	0.523731588
5chr	5chr_50	7.09	7.009	0.081	1.142454161
8chr	8chr_1	5.61	5.505	0.105	1.871657754
8chr	8chr_2	5.73	5.684	0.046	0.802792321
8chr	8chr_3	6.14	6.049	0.091	1.482084691
8chr	8chr_4	5.77	5.691	0.079	1.36915078
8chr	8chr_5	4.53	4.508	0.022	0.485651214
8chr	8chr_6	4.84	4.83	0.01	0.20661157
8chr	8chr_7	5.59	5.51	0.08	1.431127013
8chr	8chr_8	5.56	5.5	0.06	1.079136691
8chr	8chr_9	7.03	6.862	0.168	2.389758179
8chr	8chr_10	5.92	5.857	0.063	1.064189189
8chr	8chr_11	5.7	5.549	0.151	2.649122807
8chr	8chr_12	6.43	6.411	0.019	0.295489891
8chr	8chr_13	5.18	5.144	0.036	0.694980695
8chr	8chr_14	6.59	6.54	0.05	0.758725341
8chr	8chr_15	7.34	7.224	0.116	1.580381471
8chr	8chr_16	6.1	6.001	0.099	1.62295082
8chr	8chr_17	6.14	6.106	0.034	0.553745928
8chr	8chr_18	7.26	6.775	0.485	6.680440771
8chr	8chr_19	5.84	5.833	0.007	0.119863014
8chr	8chr_20	5.64	5.62	0.02	0.354609929
8chr	8chr_21	7.03	6.924	0.106	1.507823613
8chr	8chr_22	5.98	5.902	0.078	1.304347826
8chr	8chr_23	5.832	5.823	0.009	0.154320988
8chr	8chr_24	5.68	5.64	0.04	0.704225352
8chr	8chr_25	6.82	6.75	0.07	1.026392962
8chr	8chr_26	7.28	7.224	0.056	0.769230769
8chr	8chr_27	6.65	6.598	0.052	0.781954887
8chr	8chr_28	5.88	5.878	0.002	0.034013605
8chr	8chr_29	7.084	6.957	0.127	1.792772445
8chr	8chr_30	6.41	6.318	0.092	1.43525741
8chr	8chr_31	5.88	5.852	0.028	0.476190476
8chr	8chr_32	6.49	6.353	0.137	2.110939908
8chr	8chr_33	7.33	7.219	0.111	1.514324693
8chr	8chr_34	6.05	6.003	0.047	0.776859504
8chr	8chr_35	5.84	5.768	0.072	1.232876712
8chr	8chr_36	6.31	6.265	0.045	0.713153724
8chr	8chr_37	6.22	6.137	0.083	1.334405145
8chr	8chr_38	6.29	6.271	0.019	0.302066773
8chr	8chr_39	7.24	6.906	0.334	4.613259669
8chr	8chr_40	7.34	7.281	0.059	0.803814714
8chr	8chr_41	7.52	7.454	0.066	0.877659575
8chr	8chr_42	6.64	6.62	0.02	0.301204819
8chr	8chr_43	6.5	6.423	0.077	1.184615385
8chr	8chr_44	6.24	6.182	0.058	0.92948718
8chr	8chr_45	5.81	5.785	0.025	0.430292599
8chr	8chr_46	6.588	6.452	0.136	2.064359441
8chr	8chr_47	6.28	6.258	0.022	0.350318471
8chr	8chr_48	7.24	6.706	0.534	7.375690608
8chr	8chr_49	6.37	6.35	0.02	0.313971743
8chr	8chr_50	6.15	6.088	0.062	1.008130081
3chr	3chr_1	7.63	7.371	0.259	3.394495413
3chr	3chr_2	5.6	5.501	0.099	1.767857143
3chr	3chr_3	6.28	6.195	0.085	1.353503185
3chr	3chr_4	6.18	6.087	0.093	1.504854369
3chr	3chr_5	5.53	5.256	0.274	4.954792043
3chr	3chr_6	6.18	6.15	0.03	0.485436893
3chr	3chr_7	5.53	5.438	0.092	1.663652803
3chr	3chr_8	7.67	7.358	0.312	4.06779661
3chr	3chr_9	9.62	9.5	0.12	1.247401247
3chr	3chr_10	7.66	7.357	0.303	3.955613577
3chr	3chr_11	7.13	6.621	0.509	7.13884993
3chr	3chr_12	8.47	7.726	0.744	8.783943329
3chr	3chr_13	7.38	7.332	0.048	0.650406504
3chr	3chr_14	5.19	5.14	0.05	0.963391137
3chr	3chr_15	7.5	7.401	0.099	1.32
3chr	3chr_16	5.81	5.79	0.02	0.344234079
3chr	3chr_17	6.78	6.603	0.177	2.610619469
3chr	3chr_18	6.41	6.389	0.021	0.327613105
3chr	3chr_19	6.8	6.728	0.072	1.058823529
3chr	3chr_20	7.7	7.501	0.199	2.584415584
3chr	3chr_21	5.48	5.382	0.098	1.788321168
3chr	3chr_22	6.98	6.928	0.052	0.744985673
3chr	3chr_23	8.77	8.158	0.612	6.978335234
3chr	3chr_24	6.84	6.725	0.115	1.68128655
3chr	3chr_25	6.71	6.595	0.115	1.713859911
3chr	3chr_26	8.17	7.085	1.085	13.28029376
3chr	3chr_27	6.7	6.664	0.036	0.537313433
3chr	3chr_28	7.02	6.924	0.096	1.367521368
3chr	3chr_29	6.86	6.699	0.161	2.346938776
3chr	3chr_30	7.98	7.892	0.088	1.102756892
3chr	3chr_31	6.03	5.974	0.056	0.928689884
3chr	3chr_32	7.22	7.153	0.067	0.927977839
3chr	3chr_33	6.49	6.452	0.038	0.585516179
3chr	3chr_34	6.93	6.828	0.102	1.471861472
3chr	3chr_35	7.76	7.722	0.038	0.489690722
3chr	3chr_36	9.25	9.105	0.145	1.567567568
3chr	3chr_37	6.42	6.403	0.017	0.264797508
3chr	3chr_38	6.9	6.654	0.246	3.565217391
3chr	3chr_39	6.93	6.74	0.19	2.741702742
3chr	3chr_40	7.56	7.24	0.32	4.232804233
3chr	3chr_41	6.91	6.851	0.059	0.853835022
3chr	3chr_42	7.56	7.039	0.521	6.891534392
3chr	3chr_43	6.75	6.639	0.111	1.644444444
3chr	3chr_44	5.53	5.332	0.198	3.580470163
3chr	3chr_45	6.44	6.175	0.265	4.114906832
3chr	3chr_46	7.02	6.955	0.065	0.925925926
3chr	3chr_47	6.38	6.28	0.1	1.567398119
3chr	3chr_48	7.64	7.348	0.292	3.821989529
3chr	3chr_49	6.04	5.965	0.075	1.241721854
3chr	3chr_50	5.53	5.382	0.148	2.676311031
