## Supplementary material for "Spindle architecture constrains karyotype in budding yeast": DataS4

Genotype	Population_ID	Generations	Growth_rate
16 chr	16 chr_1	6.64	0.453
16 chr	16 chr_1	13.29	0.397
16 chr	16 chr_1	19.93	0.409
16 chr	16 chr_1	26.58	0.320
16 chr	16 chr_1	33.22	0.393
16 chr	16 chr_1	39.86	0.396
16 chr	16 chr_1	46.51	0.408
16 chr	16 chr_1	53.15	0.449
16 chr	16 chr_1	59.79	NA
16 chr	16 chr_1	66.44	0.393
16 chr	16 chr_1	73.08	0.449
16 chr	16 chr_1	79.73	0.416
16 chr	16 chr_1	86.37	0.380
16 chr	16 chr_1	93.01	0.411
16 chr	16 chr_1	99.66	0.451
16 chr	16 chr_1	106.30	0.395
16 chr	16 chr_1	112.95	0.389
16 chr	16 chr_1	119.59	0.423
16 chr	16 chr_1	126.23	0.419
16 chr	16 chr_1	132.88	0.391
16 chr	16 chr_1	139.52	0.411
16 chr	16 chr_1	146.16	0.411
16 chr	16 chr_1	152.81	0.402
16 chr	16 chr_2	6.64	0.431
16 chr	16 chr_2	13.29	0.413
16 chr	16 chr_2	19.93	0.383
16 chr	16 chr_2	26.58	NA
16 chr	16 chr_2	33.22	0.417
16 chr	16 chr_2	39.86	NA
16 chr	16 chr_2	46.51	0.402
16 chr	16 chr_2	53.15	0.415
16 chr	16 chr_2	59.79	NA
16 chr	16 chr_2	66.44	0.384
16 chr	16 chr_2	73.08	0.443
16 chr	16 chr_2	79.73	0.419
16 chr	16 chr_2	86.37	0.390
16 chr	16 chr_2	93.01	0.406
16 chr	16 chr_2	99.66	0.399
16 chr	16 chr_2	106.30	0.405
16 chr	16 chr_2	112.95	0.359
16 chr	16 chr_2	119.59	0.400
16 chr	16 chr_2	126.23	0.407
16 chr	16 chr_2	132.88	0.379
16 chr	16 chr_2	139.52	0.446
16 chr	16 chr_2	146.16	0.402
16 chr	16 chr_2	152.81	0.401
16 chr	16 chr_3	6.64	0.402
16 chr	16 chr_3	13.29	0.394
16 chr	16 chr_3	19.93	0.388
16 chr	16 chr_3	26.58	0.415
16 chr	16 chr_3	33.22	0.322
16 chr	16 chr_3	39.86	0.339
16 chr	16 chr_3	46.51	0.395
16 chr	16 chr_3	53.15	0.455
16 chr	16 chr_3	59.79	NA
16 chr	16 chr_3	66.44	0.392
16 chr	16 chr_3	73.08	0.433
16 chr	16 chr_3	79.73	0.408
16 chr	16 chr_3	86.37	0.396
16 chr	16 chr_3	93.01	0.402
16 chr	16 chr_3	99.66	0.410
16 chr	16 chr_3	106.30	0.370
16 chr	16 chr_3	112.95	0.406
16 chr	16 chr_3	119.59	0.399
16 chr	16 chr_3	126.23	0.379
16 chr	16 chr_3	132.88	0.439
16 chr	16 chr_3	139.52	0.458
16 chr	16 chr_3	146.16	0.395
16 chr	16 chr_3	152.81	0.418
16 chr	16 chr_4	6.64	0.424
16 chr	16 chr_4	13.29	0.394
16 chr	16 chr_4	19.93	0.393
16 chr	16 chr_4	26.58	0.384
16 chr	16 chr_4	33.22	NA
16 chr	16 chr_4	39.86	NA
16 chr	16 chr_4	46.51	0.378
16 chr	16 chr_4	53.15	0.440
16 chr	16 chr_4	59.79	NA
16 chr	16 chr_4	66.44	0.327
16 chr	16 chr_4	73.08	0.435
16 chr	16 chr_4	79.73	0.387
16 chr	16 chr_4	86.37	0.429
16 chr	16 chr_4	93.01	0.388
16 chr	16 chr_4	99.66	0.394
16 chr	16 chr_4	106.30	0.416
16 chr	16 chr_4	112.95	0.399
16 chr	16 chr_4	119.59	0.419
16 chr	16 chr_4	126.23	0.398
16 chr	16 chr_4	132.88	0.346
16 chr	16 chr_4	139.52	0.416
16 chr	16 chr_4	146.16	0.387
16 chr	16 chr_4	152.81	0.372
16 chr	16 chr_5	6.64	0.460
16 chr	16 chr_5	13.29	0.419
16 chr	16 chr_5	19.93	0.426
16 chr	16 chr_5	26.58	0.363
16 chr	16 chr_5	33.22	0.426
16 chr	16 chr_5	39.86	0.379
16 chr	16 chr_5	46.51	0.400
16 chr	16 chr_5	53.15	0.369
16 chr	16 chr_5	59.79	NA
16 chr	16 chr_5	66.44	0.359
16 chr	16 chr_5	73.08	0.426
16 chr	16 chr_5	79.73	0.374
16 chr	16 chr_5	86.37	0.410
16 chr	16 chr_5	93.01	0.386
16 chr	16 chr_5	99.66	0.464
16 chr	16 chr_5	106.30	0.395
16 chr	16 chr_5	112.95	0.371
16 chr	16 chr_5	119.59	0.415
16 chr	16 chr_5	126.23	0.385
16 chr	16 chr_5	132.88	0.409
16 chr	16 chr_5	139.52	0.403
16 chr	16 chr_5	146.16	0.448
16 chr	16 chr_5	152.81	0.415
16 chr	16 chr_6	6.64	0.429
16 chr	16 chr_6	13.29	0.379
16 chr	16 chr_6	19.93	0.434
16 chr	16 chr_6	26.58	0.393
16 chr	16 chr_6	33.22	0.423
16 chr	16 chr_6	39.86	0.401
16 chr	16 chr_6	46.51	NA
16 chr	16 chr_6	53.15	0.454
16 chr	16 chr_6	59.79	NA
16 chr	16 chr_6	66.44	NA
16 chr	16 chr_6	73.08	0.431
16 chr	16 chr_6	79.73	0.395
16 chr	16 chr_6	86.37	0.397
16 chr	16 chr_6	93.01	0.366
16 chr	16 chr_6	99.66	0.410
16 chr	16 chr_6	106.30	0.433
16 chr	16 chr_6	112.95	0.396
16 chr	16 chr_6	119.59	0.411
16 chr	16 chr_6	126.23	0.460
16 chr	16 chr_6	132.88	0.385
16 chr	16 chr_6	139.52	0.458
16 chr	16 chr_6	146.16	0.446
16 chr	16 chr_6	152.81	0.443
16 chr	16 chr_7	6.64	0.410
16 chr	16 chr_7	13.29	0.422
16 chr	16 chr_7	19.93	NA
16 chr	16 chr_7	26.58	NA
16 chr	16 chr_7	33.22	NA
16 chr	16 chr_7	39.86	NA
16 chr	16 chr_7	46.51	0.456
16 chr	16 chr_7	53.15	NA
16 chr	16 chr_7	59.79	NA
16 chr	16 chr_7	66.44	NA
16 chr	16 chr_7	73.08	0.437
16 chr	16 chr_7	79.73	0.391
16 chr	16 chr_7	86.37	0.360
16 chr	16 chr_7	93.01	0.445
16 chr	16 chr_7	99.66	0.490
16 chr	16 chr_7	106.30	NA
16 chr	16 chr_7	112.95	0.403
16 chr	16 chr_7	119.59	0.360
16 chr	16 chr_7	126.23	NA
16 chr	16 chr_7	132.88	0.445
16 chr	16 chr_7	139.52	0.454
16 chr	16 chr_7	146.16	0.459
16 chr	16 chr_7	152.81	NA
16 chr	16 chr_8	6.64	0.398
16 chr	16 chr_8	13.29	0.422
16 chr	16 chr_8	19.93	0.445
16 chr	16 chr_8	26.58	NA
16 chr	16 chr_8	33.22	0.453
16 chr	16 chr_8	39.86	NA
16 chr	16 chr_8	46.51	0.436
16 chr	16 chr_8	53.15	0.410
16 chr	16 chr_8	59.79	NA
16 chr	16 chr_8	66.44	NA
16 chr	16 chr_8	73.08	0.462
16 chr	16 chr_8	79.73	0.404
16 chr	16 chr_8	86.37	0.420
16 chr	16 chr_8	93.01	0.429
16 chr	16 chr_8	99.66	0.379
16 chr	16 chr_8	106.30	0.409
16 chr	16 chr_8	112.95	NA
16 chr	16 chr_8	119.59	0.373
16 chr	16 chr_8	126.23	0.407
16 chr	16 chr_8	132.88	0.382
16 chr	16 chr_8	139.52	0.355
16 chr	16 chr_8	146.16	0.377
16 chr	16 chr_8	152.81	0.448
3 chr	3 chr_1	6.64	0.425
3 chr	3 chr_1	13.29	0.401
3 chr	3 chr_1	19.93	0.391
3 chr	3 chr_1	26.58	0.392
3 chr	3 chr_1	33.22	0.395
3 chr	3 chr_1	39.86	0.369
3 chr	3 chr_1	46.51	0.424
3 chr	3 chr_1	53.15	0.406
3 chr	3 chr_1	59.79	NA
3 chr	3 chr_1	66.44	0.429
3 chr	3 chr_1	73.08	0.447
3 chr	3 chr_1	79.73	0.431
3 chr	3 chr_1	86.37	0.440
3 chr	3 chr_1	93.01	0.443
3 chr	3 chr_1	99.66	0.437
3 chr	3 chr_1	106.30	0.445
3 chr	3 chr_1	112.95	0.446
3 chr	3 chr_1	119.59	0.426
3 chr	3 chr_1	126.23	0.461
3 chr	3 chr_1	132.88	0.447
3 chr	3 chr_1	139.52	0.447
3 chr	3 chr_1	146.16	0.445
3 chr	3 chr_1	152.81	0.468
3 chr	3 chr_2	6.64	0.400
3 chr	3 chr_2	13.29	0.407
3 chr	3 chr_2	19.93	0.397
3 chr	3 chr_2	26.58	0.409
3 chr	3 chr_2	33.22	0.416
3 chr	3 chr_2	39.86	NA
3 chr	3 chr_2	46.51	0.423
3 chr	3 chr_2	53.15	0.428
3 chr	3 chr_2	59.79	NA
3 chr	3 chr_2	66.44	0.384
3 chr	3 chr_2	73.08	0.433
3 chr	3 chr_2	79.73	0.424
3 chr	3 chr_2	86.37	0.396
3 chr	3 chr_2	93.01	0.438
3 chr	3 chr_2	99.66	0.449
3 chr	3 chr_2	106.30	0.436
3 chr	3 chr_2	112.95	0.447
3 chr	3 chr_2	119.59	0.444
3 chr	3 chr_2	126.23	0.443
3 chr	3 chr_2	132.88	0.426
3 chr	3 chr_2	139.52	0.457
3 chr	3 chr_2	146.16	0.442
3 chr	3 chr_2	152.81	0.420
3 chr	3 chr_3	6.64	0.417
3 chr	3 chr_3	13.29	0.387
3 chr	3 chr_3	19.93	0.324
3 chr	3 chr_3	26.58	0.391
3 chr	3 chr_3	33.22	0.403
3 chr	3 chr_3	39.86	0.359
3 chr	3 chr_3	46.51	NA
3 chr	3 chr_3	53.15	0.418
3 chr	3 chr_3	59.79	NA
3 chr	3 chr_3	66.44	0.374
3 chr	3 chr_3	73.08	0.381
3 chr	3 chr_3	79.73	0.388
3 chr	3 chr_3	86.37	0.420
3 chr	3 chr_3	93.01	0.382
3 chr	3 chr_3	99.66	0.422
3 chr	3 chr_3	106.30	0.427
3 chr	3 chr_3	112.95	0.424
3 chr	3 chr_3	119.59	0.434
3 chr	3 chr_3	126.23	0.422
3 chr	3 chr_3	132.88	0.427
3 chr	3 chr_3	139.52	0.431
3 chr	3 chr_3	146.16	0.420
3 chr	3 chr_3	152.81	0.419
3 chr	3 chr_4	6.64	0.418
3 chr	3 chr_4	13.29	0.386
3 chr	3 chr_4	19.93	0.402
3 chr	3 chr_4	26.58	0.356
3 chr	3 chr_4	33.22	0.399
3 chr	3 chr_4	39.86	0.394
3 chr	3 chr_4	46.51	0.401
3 chr	3 chr_4	53.15	0.413
3 chr	3 chr_4	59.79	NA
3 chr	3 chr_4	66.44	0.420
3 chr	3 chr_4	73.08	0.426
3 chr	3 chr_4	79.73	0.406
3 chr	3 chr_4	86.37	0.384
3 chr	3 chr_4	93.01	0.399
3 chr	3 chr_4	99.66	0.417
3 chr	3 chr_4	106.30	NA
3 chr	3 chr_4	112.95	0.379
3 chr	3 chr_4	119.59	0.419
3 chr	3 chr_4	126.23	0.366
3 chr	3 chr_4	132.88	0.420
3 chr	3 chr_4	139.52	0.432
3 chr	3 chr_4	146.16	0.417
3 chr	3 chr_4	152.81	0.438
3 chr	3 chr_5	6.64	0.365
3 chr	3 chr_5	13.29	0.395
3 chr	3 chr_5	19.93	0.403
3 chr	3 chr_5	26.58	0.388
3 chr	3 chr_5	33.22	0.396
3 chr	3 chr_5	39.86	0.365
3 chr	3 chr_5	46.51	0.430
3 chr	3 chr_5	53.15	0.418
3 chr	3 chr_5	59.79	NA
3 chr	3 chr_5	66.44	0.432
3 chr	3 chr_5	73.08	0.454
3 chr	3 chr_5	79.73	0.442
3 chr	3 chr_5	86.37	0.458
3 chr	3 chr_5	93.01	0.433
3 chr	3 chr_5	99.66	0.428
3 chr	3 chr_5	106.30	0.457
3 chr	3 chr_5	112.95	0.458
3 chr	3 chr_5	119.59	0.450
3 chr	3 chr_5	126.23	0.463
3 chr	3 chr_5	132.88	0.443
3 chr	3 chr_5	139.52	0.464
3 chr	3 chr_5	146.16	0.456
3 chr	3 chr_5	152.81	0.478
3 chr	3 chr_6	6.64	0.432
3 chr	3 chr_6	13.29	0.360
3 chr	3 chr_6	19.93	0.344
3 chr	3 chr_6	26.58	0.350
3 chr	3 chr_6	33.22	0.417
3 chr	3 chr_6	39.86	NA
3 chr	3 chr_6	46.51	0.374
3 chr	3 chr_6	53.15	0.459
3 chr	3 chr_6	59.79	NA
3 chr	3 chr_6	66.44	0.470
3 chr	3 chr_6	73.08	0.397
3 chr	3 chr_6	79.73	0.414
3 chr	3 chr_6	86.37	0.451
3 chr	3 chr_6	93.01	0.414
3 chr	3 chr_6	99.66	0.463
3 chr	3 chr_6	106.30	0.392
3 chr	3 chr_6	112.95	0.387
3 chr	3 chr_6	119.59	0.435
3 chr	3 chr_6	126.23	0.416
3 chr	3 chr_6	132.88	NA
3 chr	3 chr_6	139.52	0.471
3 chr	3 chr_6	146.16	0.415
3 chr	3 chr_6	152.81	0.373
3 chr	3 chr_7	6.64	0.410
3 chr	3 chr_7	13.29	0.335
3 chr	3 chr_7	19.93	0.379
3 chr	3 chr_7	26.58	0.348
3 chr	3 chr_7	33.22	0.427
3 chr	3 chr_7	39.86	NA
3 chr	3 chr_7	46.51	0.418
3 chr	3 chr_7	53.15	0.446
3 chr	3 chr_7	59.79	NA
3 chr	3 chr_7	66.44	0.350
3 chr	3 chr_7	73.08	0.448
3 chr	3 chr_7	79.73	0.436
3 chr	3 chr_7	86.37	0.450
3 chr	3 chr_7	93.01	0.383
3 chr	3 chr_7	99.66	0.466
3 chr	3 chr_7	106.30	NA
3 chr	3 chr_7	112.95	0.404
3 chr	3 chr_7	119.59	0.378
3 chr	3 chr_7	126.23	0.435
3 chr	3 chr_7	132.88	0.397
3 chr	3 chr_7	139.52	0.455
3 chr	3 chr_7	146.16	0.351
3 chr	3 chr_7	152.81	0.446
3 chr	3 chr_8	6.64	0.339
3 chr	3 chr_8	13.29	0.355
3 chr	3 chr_8	19.93	0.441
3 chr	3 chr_8	26.58	0.405
3 chr	3 chr_8	33.22	0.412
3 chr	3 chr_8	39.86	0.420
3 chr	3 chr_8	46.51	0.427
3 chr	3 chr_8	53.15	0.453
3 chr	3 chr_8	59.79	NA
3 chr	3 chr_8	66.44	0.401
3 chr	3 chr_8	73.08	0.450
3 chr	3 chr_8	79.73	0.431
3 chr	3 chr_8	86.37	0.449
3 chr	3 chr_8	93.01	0.440
3 chr	3 chr_8	99.66	0.460
3 chr	3 chr_8	106.30	0.473
3 chr	3 chr_8	112.95	0.462
3 chr	3 chr_8	119.59	0.448
3 chr	3 chr_8	126.23	0.452
3 chr	3 chr_8	132.88	0.468
3 chr	3 chr_8	139.52	0.454
3 chr	3 chr_8	146.16	0.427
3 chr	3 chr_8	152.81	0.466
8 chr	8 chr_1	6.64	0.438
8 chr	8 chr_1	13.29	0.428
8 chr	8 chr_1	19.93	0.407
8 chr	8 chr_1	26.58	0.388
8 chr	8 chr_1	33.22	0.424
8 chr	8 chr_1	39.86	0.392
8 chr	8 chr_1	46.51	0.392
8 chr	8 chr_1	53.15	0.455
8 chr	8 chr_1	59.79	NA
8 chr	8 chr_1	66.44	0.387
8 chr	8 chr_1	73.08	0.430
8 chr	8 chr_1	79.73	0.418
8 chr	8 chr_1	86.37	0.435
8 chr	8 chr_1	93.01	0.442
8 chr	8 chr_1	99.66	0.445
8 chr	8 chr_1	106.30	0.432
8 chr	8 chr_1	112.95	0.434
8 chr	8 chr_1	119.59	0.419
8 chr	8 chr_1	126.23	0.420
8 chr	8 chr_1	132.88	0.442
8 chr	8 chr_1	139.52	0.459
8 chr	8 chr_1	146.16	0.408
8 chr	8 chr_1	152.81	0.408
8 chr	8 chr_2	6.64	0.434
8 chr	8 chr_2	13.29	0.420
8 chr	8 chr_2	19.93	0.425
8 chr	8 chr_2	26.58	0.393
8 chr	8 chr_2	33.22	0.435
8 chr	8 chr_2	39.86	0.393
8 chr	8 chr_2	46.51	0.410
8 chr	8 chr_2	53.15	0.447
8 chr	8 chr_2	59.79	NA
8 chr	8 chr_2	66.44	0.395
8 chr	8 chr_2	73.08	0.449
8 chr	8 chr_2	79.73	0.410
8 chr	8 chr_2	86.37	0.356
8 chr	8 chr_2	93.01	0.418
8 chr	8 chr_2	99.66	0.414
8 chr	8 chr_2	106.30	0.380
8 chr	8 chr_2	112.95	0.397
8 chr	8 chr_2	119.59	0.425
8 chr	8 chr_2	126.23	0.408
8 chr	8 chr_2	132.88	0.422
8 chr	8 chr_2	139.52	0.438
8 chr	8 chr_2	146.16	0.421
8 chr	8 chr_2	152.81	0.386
8 chr	8 chr_3	6.64	0.472
8 chr	8 chr_3	13.29	0.452
8 chr	8 chr_3	19.93	0.406
8 chr	8 chr_3	26.58	0.396
8 chr	8 chr_3	33.22	0.411
8 chr	8 chr_3	39.86	0.377
8 chr	8 chr_3	46.51	0.415
8 chr	8 chr_3	53.15	0.463
8 chr	8 chr_3	59.79	NA
8 chr	8 chr_3	66.44	0.437
8 chr	8 chr_3	73.08	0.399
8 chr	8 chr_3	79.73	0.397
8 chr	8 chr_3	86.37	0.413
8 chr	8 chr_3	93.01	0.412
8 chr	8 chr_3	99.66	0.390
8 chr	8 chr_3	106.30	0.433
8 chr	8 chr_3	112.95	0.433
8 chr	8 chr_3	119.59	0.406
8 chr	8 chr_3	126.23	0.445
8 chr	8 chr_3	132.88	0.391
8 chr	8 chr_3	139.52	0.453
8 chr	8 chr_3	146.16	0.421
8 chr	8 chr_3	152.81	0.379
8 chr	8 chr_4	6.64	0.469
8 chr	8 chr_4	13.29	0.432
8 chr	8 chr_4	19.93	0.396
8 chr	8 chr_4	26.58	0.426
8 chr	8 chr_4	33.22	0.423
8 chr	8 chr_4	39.86	0.397
8 chr	8 chr_4	46.51	0.436
8 chr	8 chr_4	53.15	0.428
8 chr	8 chr_4	59.79	NA
8 chr	8 chr_4	66.44	0.434
8 chr	8 chr_4	73.08	0.456
8 chr	8 chr_4	79.73	0.418
8 chr	8 chr_4	86.37	0.411
8 chr	8 chr_4	93.01	0.435
8 chr	8 chr_4	99.66	0.413
8 chr	8 chr_4	106.30	0.424
8 chr	8 chr_4	112.95	0.397
8 chr	8 chr_4	119.59	0.416
8 chr	8 chr_4	126.23	0.443
8 chr	8 chr_4	132.88	0.433
8 chr	8 chr_4	139.52	0.453
8 chr	8 chr_4	146.16	0.446
8 chr	8 chr_4	152.81	0.412
8 chr	8 chr_5	6.64	0.438
8 chr	8 chr_5	13.29	0.411
8 chr	8 chr_5	19.93	0.382
8 chr	8 chr_5	26.58	0.364
8 chr	8 chr_5	33.22	0.430
8 chr	8 chr_5	39.86	0.393
8 chr	8 chr_5	46.51	0.377
8 chr	8 chr_5	53.15	0.458
8 chr	8 chr_5	59.79	NA
8 chr	8 chr_5	66.44	0.415
8 chr	8 chr_5	73.08	0.381
8 chr	8 chr_5	79.73	0.414
8 chr	8 chr_5	86.37	0.425
8 chr	8 chr_5	93.01	0.444
8 chr	8 chr_5	99.66	0.425
8 chr	8 chr_5	106.30	0.406
8 chr	8 chr_5	112.95	0.436
8 chr	8 chr_5	119.59	0.421
8 chr	8 chr_5	126.23	0.409
8 chr	8 chr_5	132.88	0.394
8 chr	8 chr_5	139.52	0.396
8 chr	8 chr_5	146.16	0.419
8 chr	8 chr_5	152.81	0.407
8 chr	8 chr_6	6.64	0.474
8 chr	8 chr_6	13.29	NA
8 chr	8 chr_6	19.93	0.384
8 chr	8 chr_6	26.58	0.385
8 chr	8 chr_6	33.22	0.425
8 chr	8 chr_6	39.86	NA
8 chr	8 chr_6	46.51	0.390
8 chr	8 chr_6	53.15	0.475
8 chr	8 chr_6	59.79	NA
8 chr	8 chr_6	66.44	0.344
8 chr	8 chr_6	73.08	0.455
8 chr	8 chr_6	79.73	0.380
8 chr	8 chr_6	86.37	0.456
8 chr	8 chr_6	93.01	0.421
8 chr	8 chr_6	99.66	0.478
8 chr	8 chr_6	106.30	0.442
8 chr	8 chr_6	112.95	0.458
8 chr	8 chr_6	119.59	0.366
8 chr	8 chr_6	126.23	0.430
8 chr	8 chr_6	132.88	0.428
8 chr	8 chr_6	139.52	0.476
8 chr	8 chr_6	146.16	NA
8 chr	8 chr_6	152.81	0.437
8 chr	8 chr_7	6.64	0.493
8 chr	8 chr_7	13.29	NA
8 chr	8 chr_7	19.93	0.431
8 chr	8 chr_7	26.58	NA
8 chr	8 chr_7	33.22	0.383
8 chr	8 chr_7	39.86	NA
8 chr	8 chr_7	46.51	0.393
8 chr	8 chr_7	53.15	0.488
8 chr	8 chr_7	59.79	NA
8 chr	8 chr_7	66.44	NA
8 chr	8 chr_7	73.08	0.451
8 chr	8 chr_7	79.73	0.394
8 chr	8 chr_7	86.37	0.443
8 chr	8 chr_7	93.01	0.428
8 chr	8 chr_7	99.66	0.484
8 chr	8 chr_7	106.30	0.440
8 chr	8 chr_7	112.95	0.433
8 chr	8 chr_7	119.59	0.409
8 chr	8 chr_7	126.23	0.414
8 chr	8 chr_7	132.88	0.387
8 chr	8 chr_7	139.52	0.403
8 chr	8 chr_7	146.16	NA
8 chr	8 chr_7	152.81	0.457
8 chr	8 chr_8	6.64	0.415
8 chr	8 chr_8	13.29	0.458
8 chr	8 chr_8	19.93	0.448
8 chr	8 chr_8	26.58	0.423
8 chr	8 chr_8	33.22	0.444
8 chr	8 chr_8	39.86	0.389
8 chr	8 chr_8	46.51	0.366
8 chr	8 chr_8	53.15	0.384
8 chr	8 chr_8	59.79	NA
8 chr	8 chr_8	66.44	0.390
8 chr	8 chr_8	73.08	0.458
8 chr	8 chr_8	79.73	0.420
8 chr	8 chr_8	86.37	0.430
8 chr	8 chr_8	93.01	0.432
8 chr	8 chr_8	99.66	0.424
8 chr	8 chr_8	106.30	NA
8 chr	8 chr_8	112.95	0.431
8 chr	8 chr_8	119.59	0.388
8 chr	8 chr_8	126.23	0.372
8 chr	8 chr_8	132.88	0.427
8 chr	8 chr_8	139.52	0.408
8 chr	8 chr_8	146.16	0.392
8 chr	8 chr_8	152.81	0.406
