## Supplementary material for "Spindle architecture constrains karyotype in budding yeast": DataS5

Sample	Chromosome	Position	Reference	Alternate	AlleleFrequency	Quality	Indel/SNV	GeneSyst	GeneStandard	PromoterSyst	PromoterStandard	3UTRSyst	3UTRStandard	Frameshift?	Nonsynonymous?	ReferenceAA	AlternateAA	CodonUsageDifference	GeneDescription
Evo_16chr_1	chrI	31483	C	CCA	0.5	1073.6	indel	-	-	['YAL062W']	['GDH3']	-	-	-	-	-	-	-	-
Evo_16chr_1	chrVIII	275312	A	C	1	1433.06	SNV	['YHR084W']	['STE12']	-	-	-	-	No	['Yes']	['Gln']	['Pro']	['-']	Transcription factor that is activated by a MAPK signaling cascade; activates genes involved in mating or pseudohyphal/invasive growth pathways
Evo_16chr_1	chrXI	233453	A	T	0.5	975.64	SNV	['YKL109W']	['HAP4']	-	-	-	-	No	['Yes']	['Lys']	['Asn']	['-']	Transcription factor; subunit of the heme-activated, glucose-repressed Hap2p/3p/4p/5p CCAAT-binding complex, a transcriptional activator and global regulator of respiratory gene expression
Evo_16chr_1	chrXIII	715964	C	A	0.5	854.64	SNV	['YMR222C']	['FSH2']	-	-	-	-	No	['Yes']	['Ala']	['Ser']	['-']	Putative serine hydrolase that localizes to the cytoplasm
Evo_16chr_1	mitDNA	6151	T	TC	0.5	2519.6	indel	-	-	['15S_rRNA']	['15S_rRNA']	-	-	-	-	-	-	-	-
Evo_16chr_2	chrIV	822927	C	A	1	1419.06	SNV	['YDR180W']	['SCC2']	-	-	-	-	No	['Yes']	['Leu']	['Ile']	['-']	Subunit of cohesin loading factor (Scc2p-Scc4p); a complex required for loading of cohesin complexes onto chromosomes
Evo_16chr_2	chrIV	1077880	AT	A	1	1252.03	indel	-	-	-	-	['YDR307W', 'YDR308C']	['YDR307W', 'SRB7']	-	-	-	-	-	-
Evo_16chr_2	chrV	355240	GC	G	1	751.03	indel	['YER097W']	['YER097W']	['YERCsigma2', 'YER098W']	['YERCsigma2', 'UBP9']	['YERWdelta13', 'tE(UUC)E2']	['YERWdelta13', 'tE(UUC)E2']	['FrameShift']	-	-	-	-	Dubious open reading frame
Evo_16chr_2	chrVI	73357	G	GTTA	0.5	296.6	indel	['YFL033C']	['RIM15']	-	-	-	-	['noFrameShift']	-	-	-	-	Protein kinase involved in cell proliferation in response to nutrients
Evo_16chr_2	chrVIII	85972	C	G	1	546.06	SNV	['YHLWTy4-1', 'YHL009W-A', 'YHL009W-B']	['YHLWTy4-1', 'YHL009W-A', 'YHL009W-B']	['YHLCsigma1']	['YHLCsigma1']	['YHLWtau1']	['YHLWtau1']	No	['-', 'Yes', 'Yes']	['-', 'Gln', 'Gln']	['-', 'Glu', 'Glu']	['-', '-', '-']	Retrotransposon
Evo_16chr_2	chrXI	282895	C	G	1	1752.06	SNV	['YKL081W']	['TEF4']	['snR38']	['snR38']	-	-	No	['Yes']	['Ser']	['Cys']	['-']	Gamma subunit of translational elongation factor eEF1B
Evo_16chr_2	chrXI	580649	T	A	1	2296.06	SNV	['YKR075C']	['YKR075C']	-	-	['YKR075W-A', 'ARS1118']	['YKR075W-A', 'ARS1118']	No	['Yes']	['Glu']	['Asp']	['-']	Protein of unknown function
Evo_16chr_2	chrXVI	53068	G	A	1	1875.06	SNV	-	-	['YPL259C']	['APM1']	-	-	No	-	-	-	-	-
Evo_16chr_2	chrXVI	362309	T	A	1	1577.06	SNV	['YPL100W']	['ATG21']	-	-	-	-	No	['Yes']	['Asp']	['Glu']	['-']	Phosphoinositide binding protein; required for vesicle formation in cytoplasm-to-vacuole targeting (CVT) pathway, autophagy, micronucleophagy and mitophagy
Evo_16chr_3	chrI	18172	A	G	0.5	187.64	SNV	-	-	-	-	-	-	No	-	-	-	-	-
Evo_16chr_3	chrII	1675	A	G	0.5	195.64	SNV	['TEL02L', 'YBL113C']	['TEL02L', 'YBL113C']	-	-	-	-	No	['-', 'No']	['-', '-']	['-', '-']	['-', '-0.149']	Helicase-like protein encoded within the telomeric Y' element
Evo_16chr_3	chrI	65761	A	AT	0.5	229.6	indel	-	-	-	-	['YAL041W', 'YAL040C']	['CDC24', 'CLN3']	-	-	-	-	-	-
Evo_16chr_3	chrXVI	276662	TTTC	T	0.5	267.6	indel	['YPL146C']	['NOP53']	-	-	-	-	['noFrameShift']	-	-	-	-	Nucleolar protein; involved in biogenesis of the 60S subunit of the ribosome
Evo_16chr_3	chrXV	890486	ACT	A	0.5	343.6	indel	['YOR306C']	['MCH5']	-	-	-	-	['FrameShift']	-	-	-	-	Plasma membrane riboflavin transporter
Evo_16chr_4	chrXI	42794	C	A	0.5	180.64	SNV	['YKL209C']	['STE6']	-	-	-	-	No	['Yes']	['Val']	['Leu']	['-']	Plasma membrane ATP-binding cassette (ABC) transporter; required for the export of a-factor
Evo_16chr_4	chrVIII	492335	C	A	0.5	184.64	SNV	['YHR196W']	['UTP9']	-	-	-	-	No	['Yes']	['Asp']	['Glu']	['-']	Nucleolar protein; component of the small subunit (SSU) processome containing the U3 snoRNA that is involved in processing of pre-18S rRNA
Evo_16chr_4	chrXIII	351311	C	A	0.5	254.64	SNV	['YMR041C']	['ARA2']	-	-	['YMR040W']	['YET2']	No	['No']	['-']	['-']	['0.163']	NAD-dependent arabinose dehydrogenase; involved in biosynthesis of dehydro-D-arabinono-1,4-lactone; similar to plant L-galactose dehydrogenase
Evo_16chr_4	chrX	526847	C	CT	0.5	450.6	indel	-	-	-	-	['YJR048W', 'YJR049C']	['CYC1', 'UTR1']	-	-	-	-	-	-
Evo_16chr_4	chrX	547252	A	G	1	738.06	SNV	['YJR059W']	['PTK2']	-	-	-	-	No	['Yes']	['Asp']	['Gly']	['-']	Serine/threonine protein kinase; involved in regulation of ion transport across plasma membrane
Evo_16chr_4	chrXI	522463	T	A	1	1026.06	SNV	['YKR044W']	['UIP5']	-	-	-	-	No	['Yes']	['Leu']	['Stop']	['-']	Protein of unknown function that interacts with Ulp1p
Evo_16chr_4	chrXIV	719886	C	A	1	1046.06	SNV	['YNR052C']	['POP2']	-	-	-	-	No	['Yes']	['Lys']	['Asn']	['-']	Subunit of Ccr4-Not complex that mediates 3' to 5' mRNA deadenylation
Evo_3chr_1	chrIV	1466589	A	T	1	1502.06	SNV	['YDR508C']	['GNP1']	-	-	-	-	No	['Yes']	['Ile']	['Asn']	['-']	Broad specificity amino acid permease; high-affinity glutamine permease
Evo_3chr_1	chrIX	311321	A	G	1	1244.06	SNV	['YIL022W']	['TIM44']	-	-	-	-	No	['Yes']	['Ile']	['Val']	['-']	Essential component of the TIM23 complex; tethers the import motor and regulatory factors (PAM complex) to the translocation channel
Evo_3chr_1	chrVI	137488	AC	A	1	911.03	indel	['tN(GUU)F']	['tN(GUU)F']	['YFL003C', 'ARS605', 'YFLWdelta2', 'YFLWdelta3', 'YFLWTy2-1']	['MSH4', 'ARS605', 'YFLWdelta2', 'YFLWdelta3', 'YFLWTy2-1']	-	-	-	-	-	-	-	tRNA gene
Evo_3chr_1	chrXI	354704	T	C	0.5	371.64	SNV	['YKL045W']	['PRI2']	-	-	-	-	No	['No']	['-']	['-']	['-0.258']	Subunit of DNA primase; DNA primase is required for DNA synthesis and double-strand break repair
Evo_3chr_1	chrXVI	622013	A	T	0.5	721.64	SNV	-	-	-	-	-	-	No	-	-	-	-	-
Evo_3chr_2	chrIV	1069049	G	T	0.5	283.64	SNV	['YDR303C']	['RSC3']	-	-	-	-	No	['Yes']	['Leu']	['Met']	['-']	Component of the RSC chromatin remodeling complex
Evo_3chr_2	chrVI	77616	A	C	0.5	199.64	SNV	['YFL030W']	['AGX1']	-	-	-	-	No	['Yes']	['Gln']	['His']	['-']	Alanine:glyoxylate aminotransferase (AGT); catalyzes the synthesis of glycine from glyoxylate, which is one of three pathways for glycine biosynthesis in yeast
Evo_3chr_2	chrVII	160281	G	T	0.5	565.64	SNV	['YGL180W']	['ATG1']	-	-	-	-	No	['Yes']	['Glu']	['Stop']	['-']	Protein serine/threonine kinase; required for vesicle formation in autophagy and the cytoplasm-to-vacuole targeting (Cvt) pathway
Evo_3chr_2	chrXII	181814	T	G	0.5	390.64	SNV	['YLR020C']	['YEH2']	-	-	['YLR019W']	['PSR2']	No	['Yes']	['Asn']	['Thr']	['-']	Steryl ester hydrolase; catalyzes steryl ester hydrolysis at the plasma membrane; involved in sterol metabolism
Evo_3chr_2	chrXIII	152394	G	C	1	1241.06	SNV	['YML060W']	['OGG1']	-	-	-	-	No	['Yes']	['Arg']	['Pro']	['-']	Nuclear and mitochondrial glycosylase/lyase; specifically excises 7,8-dihydro-8-oxoguanine residues located opposite cytosine or thymine residues in DNA, repairs oxidative damage to mitochondrial DNA, contributes to UVA resistance
Evo_3chr_3	chrIV	635450	C	T	1	2195.06	SNV	['YDR093W']	['DNF2']	['YDR094W']	['YDR094W']	-	-	No	['Yes']	['Ala']	['Val']	['-']	Aminophospholipid translocase (flippase); type 4 P-type ATPase; involved in phospholipid translocation, contributing to endocytosis, protein transport, and cellular polarization
Evo_3chr_3	chrIV	766132	C	G	0.5	580.64	SNV	['YDR152W']	['GIR2']	-	-	-	-	No	['Yes']	['Gln']	['Glu']	['-']	Highly-acidic RWD domain-containing cytoplasmic protein; forms a highly conserved complex with Rbg2p that is responsible for efficient cell growth under amino acid starvation
Evo_3chr_3	chrVII	1017294	C	A	0.5	889.64	SNV	['YGR262C']	['BUD32']	-	-	-	-	No	['Yes']	['Asp']	['Tyr']	['-']	Component of KEOPS complex with Kae1p, Cgi121p, Pcc1p, and Gon7p; provides the ATPase and GTPase activities of the complex; EKC/KEOPS complex is required for t6A tRNA modification and telomeric TG1-3 recombination
Evo_3chr_3	chrVIII	502999	C	A	0.5	463.64	SNV	['YHR202W']	['YHR202W']	-	-	-	-	No	['Yes']	['Asn']	['Lys']	['-']	Putative AMP hydrolase
Evo_3chr_3	chrX	415017	G	T	0.5	614.64	SNV	['tK(CUU)J']	['tK(CUU)J']	['YJL011C']	['RPC17']	-	-	No	['-']	['-']	['-']	['-']	tRNA gene
Evo_3chr_3	chrXIII	67232	T	C	1	2179.06	SNV	['YML103C']	['NUP188']	-	-	-	-	No	['No']	['-']	['-']	['-0.262']	Subunit of the inner ring of the nuclear pore complex (NPC)
Evo_3chr_4	chrXII	637881	A	C	0.5	551.64	SNV	['YLR249W']	['YEF3']	-	-	-	-	No	['Yes']	['Ile']	['Leu']	['-']	Translation elongation factor 3
Evo_3chr_4	chrXIV	478955	C	T	0.5	276.64	SNV	['YNL079C']	['TPM1']	-	-	-	-	No	['Yes']	['Glu']	['Lys']	['-']	Major isoform of tropomyosin; binds to and stabilizes actin cables and filaments, which direct polarized cell growth and the distribution of several organelles
Evo_3chr_5	chrX	384518	C	G	0.5	653.64	SNV	['YJL033W']	['HCA4']	-	-	-	-	No	['Yes']	['Gln']	['Glu']	['-']	DEAD box RNA helicase
Evo_3chr_5	chrXI	121258	G	A	0.5	1049.64	SNV	['YKL174C']	['TPO5']	-	-	-	-	No	['Yes']	['His']	['Tyr']	['-']	Protein involved in excretion of putrescine and spermidine
Evo_3chr_6	chrI	62262	T	A	1	1150.06	SNV	['YAL042W']	['ERV46']	-	-	-	-	No	['Yes']	['Leu']	['Stop']	['-']	Protein localized to COPII-coated vesicles; forms a complex with Erv41p; involved in the membrane fusion stage of transport
Evo_3chr_6	chrIX	235163	C	T	0.5	706.64	SNV	['YIL068C']	['SEC6']	-	-	-	-	No	['No']	['-']	['-']	['0.16999999999999998']	Essential 88kDa subunit of the exocyst complex; the exocyst mediates polarized targeting and tethering of post-Golgi secretory vesicles to active sites of exocytosis at the plasma membrane prior to SNARE-mediated fusion
Evo_3chr_6	chrVII	18180	A	G	0.5	714.64	SNV	-	-	-	-	-	-	No	-	-	-	-	-
Evo_3chr_6	chrVII	22007	T	G	0.5	1517.64	SNV	['YGL255W']	['ZRT1']	['YGL254W']	['FZF1']	-	-	No	['Yes']	['Phe']	['Val']	['-']	High-affinity zinc transporter of the plasma membrane
Evo_3chr_6	chrVIII	309745	C	A	0.5	491.64	SNV	['YHR099W']	['TRA1']	-	-	-	-	No	['Yes']	['Arg']	['Ser']	['-']	Subunit of SAGA and NuA4 histone acetyltransferase complexes
Evo_3chr_6	chrX	728460	C	A	0.5	477.64	SNV	-	-	-	-	['YJR155W']	['AAD10']	No	-	-	-	-	-
Evo_3chr_6	chrXIII	152394	G	C	1	2264.06	SNV	['YML060W']	['OGG1']	-	-	-	-	No	['Yes']	['Arg']	['Pro']	['-']	Nuclear and mitochondrial glycosylase/lyase; specifically excises 7,8-dihydro-8-oxoguanine residues located opposite cytosine or thymine residues in DNA, repairs oxidative damage to mitochondrial DNA, contributes to UVA resistance
Evo_3chr_6	mitDNA	8791	A	T	1	355.06	SNV	-	-	-	-	-	-	No	-	-	-	-	-
Evo_3chr_6	mitDNA	58923	G	A	1	7165.06	SNV	['21S_rRNA']	['21S_rRNA']	-	-	-	-	No	['-']	['-']	['-']	['-']	Mitochondrial rRNA gene
Evo_3chr_7	chrVII	243746	C	G	0.5	416.64	SNV	['YGL140C']	['YGL140C']	-	-	-	-	No	['Yes']	['Ala']	['Pro']	['-']	Putative protein of unknown function
Evo_3chr_7	chrXIII	769772	G	C	0.5	915.64	SNV	-	-	-	-	['YMR247W-A']	['YMR247W-A']	No	-	-	-	-	-
Evo_3chr_7	chrXV	1039484	A	T	0.5	800.64	SNV	-	-	['YOR374W']	['ALD4']	['YOR373W']	['NUD1']	No	-	-	-	-	-
Evo_3chr_7	chrXVI	42181	T	G	0.5	763.64	SNV	['YPL265W']	['DIP5']	-	-	-	-	No	['Yes']	['Ile']	['Ser']	['-']	Dicarboxylic amino acid permease; mediates high-affinity and high-capacity transport of L-glutamate and L-aspartate; also a transporter for Gln, Asn, Ser, Ala, and Gly
Evo_3chr_7	mitDNA	29341	TC	T	1	2765.03	indel	-	-	-	-	['Q0085']	['ATP6']	-	-	-	-	-	-
Evo_3chr_7	mitDNA	65917	C	CG	1	8027.03	indel	['Q0182']	['Q0182']	['tL(UAA)Q', 'tQ(UUG)Q']	['tL(UAA)Q', 'tQ(UUG)Q']	-	-	['FrameShift']	-	-	-	-	Dubious open reading frame
Evo_3chr_7	mitDNA	81471	TAATTAAATTAAATTA	T	1	11845.03	indel	-	-	-	-	-	-	-	-	-	-	-	-
Evo_3chr_8	chrI	192291	T	TTAC	0.5	452.6	indel	-	-	['YAR042W']	['SWH1']	['YAR035W', 'YAR035C-A']	['YAT1', 'YAR035C-A']	-	-	-	-	-	-
Evo_3chr_8	chrXII	893879	G	A	0.5	1459.64	SNV	['YLR386W']	['VAC14']	['YLR385C']	['SWC7']	-	-	No	['No']	['-']	['-']	['-0.0020000000000000018']	Enzyme regulator; involved in synthesis of phosphatidylinositol 3,5-bisphosphate, in control of trafficking of some proteins to the vacuole lumen via the MVB, and in maintenance of vacuole size and acidity
Evo_8chr_1	chrII	546457	C	G	1	993.06	SNV	['YBR152W']	['SPP381']	-	-	['YBR151W']	['APD1']	No	['Yes']	['Gln']	['Glu']	['-']	mRNA splicing factor
Evo_8chr_1	chrIX	73157	A	G	1	2349.06	SNV	['YIL147C']	['SLN1']	-	-	-	-	No	['No']	['-']	['-']	['-0.258']	Transmembrane histidine phosphotransfer kinase and osmosensor; regulates MAP kinase cascade
Evo_8chr_1	chrXVI	192887	A	T	1	640.06	SNV	-	-	-	-	['YPL188W']	['POS5']	No	-	-	-	-	-
Evo_8chr_1	chrXVI	309034	G	A	1	1517.06	SNV	['YPL127C']	['HHO1']	-	-	-	-	No	['Yes']	['Leu']	['Phe']	['-']	Histone H1
Evo_8chr_1	mitDNA	50661	T	A	1	1706.06	SNV	-	-	['Q0142']	['Q0142']	-	-	No	-	-	-	-	-
Evo_8chr_2	chrII	680488	T	C	1	1999.06	SNV	['YBR230W-A']	['YBR230W-A']	['YBR230C']	['OM14']	-	-	No	['Yes']	['Trp']	['Arg']	['-']	Mitochondrial protein of unknown function
Evo_8chr_2	chrV	335752	T	A	1	1316.06	SNV	['YER088C-A']	['YER088C-A']	['YER088W-B']	['YER088W-B']	-	-	No	['Yes']	['Thr']	['Ser']	['-']	Dubious open reading frame
Evo_8chr_2	chrV	335753	T	A	1	1316.06	SNV	['YER088C-A']	['YER088C-A']	['YER088W-B']	['YER088W-B']	-	-	No	['Yes']	['Glu']	['Asp']	['-']	Dubious open reading frame
Evo_8chr_2	chrV	335754	T	A	1	1316.06	SNV	['YER088C-A']	['YER088C-A']	['YER088W-B']	['YER088W-B']	-	-	No	['Yes']	['Glu']	['Val']	['-']	Dubious open reading frame
Evo_8chr_2	chrVII	323227	T	TC	1	356.92	indel	['YGL097W']	['SRM1']	-	-	-	-	['FrameShift']	-	-	-	-	Nucleotide exchange factor for Gsp1p
Evo_8chr_2	chrVII	323228	T	TGAAGCTTCGTACGCTGCAGGTCGACATGGTGAGCAAGGGCGAGGAGGATAACATGGCCATCATCAAGGAGTTCATGCGCTTC	1	356.92	indel	['YGL097W']	['SRM1']	-	-	-	-	['FrameShift']	-	-	-	-	Nucleotide exchange factor for Gsp1p
Evo_8chr_2	chrVIII	435045	G	A	1	1465.06	SNV	['YHR165C']	['PRP8']	-	-	-	-	No	['Yes']	['Thr']	['Ile']	['-']	Component of U4/U6-U5 snRNP complex; involved in second catalytic step of splicing
Evo_8chr_2	chrX	538560	G	C	1	1549.06	SNV	['tR(CCU)J']	['tR(CCU)J']	['YJR055W', 'ARS1018']	['HIT1', 'ARS1018']	['YJRWdelta17']	['YJRWdelta17']	No	['-']	['-']	['-']	['-']	tRNA gene
Evo_8chr_2	chrXI	203769	G	T	1	1853.06	SNV	['YKL127W']	['PGM1']	-	-	-	-	No	['Yes']	['Val']	['Leu']	['-']	Phosphoglucomutase, minor isoform; catalyzes the conversion from glucose-1-phosphate to glucose-6-phosphate, which is a key step in hexose metabolism
Evo_8chr_2	chrXIII	320622	G	A	1	1062.06	SNV	['YMR023C']	['MSS1']	-	-	-	-	No	['No']	['-']	['-']	['0.258']	Mitochondrial protein; forms a heterodimer complex with Mto1p that performs the 5-carboxymethylaminomethyl modification of the wobble uridine base in mitochondrial tRNAs
Evo_8chr_2	chrXIII	728738	G	C	1	1229.06	SNV	['YMR229C']	['RRP5']	-	-	-	-	No	['Yes']	['Pro']	['Ala']	['-']	RNA binding protein involved in synthesis of 18S and 5.8S rRNAs
Evo_8chr_2	chrXV	422770	C	G	1	1188.06	SNV	['YOR049C']	['RSB1']	-	-	-	-	No	['Yes']	['Lys']	['Asn']	['-']	Sphingoid long-chain base (LCB) efflux transporter; integral membrane transporter that localizes to the plasma membrane and may transport long chain bases (LCBs) from the cytoplasmic side toward the extracytoplasmic side of the membrane
Evo_8chr_2	chrXV	732497	G	C	1	1012.06	SNV	['YOR207C']	['RET1']	-	-	-	-	No	['Yes']	['Gln']	['Glu']	['-']	Second-largest subunit of RNA polymerase III
Evo_8chr_2	chrXV	857283	C	A	1	749.06	SNV	['YOR290C']	['SNF2']	-	-	-	-	No	['Yes']	['Leu']	['Phe']	['-']	Catalytic subunit of the SWI/SNF chromatin remodeling complex
Evo_8chr_2	mitDNA	35186	GTTTTA	G	1	1335.03	indel	-	-	['tE(UUC)Q']	['tE(UUC)Q']	-	-	-	-	-	-	-	-
Evo_8chr_2	mitDNA	76812	GATACGGATACGGATACGA	G	0.5	2304.6	indel	-	-	-	-	-	-	-	-	-	-	-	-
Evo_8chr_3	chrXIV	523827	A	C	0.5	194.64	SNV	['YNLWTy1-2']	['YNLWTy1-2']	-	-	-	-	No	['-']	['-']	['-']	['-']	Retrotransposon
Evo_8chr_3	chrIII	268803	AT	A	0.5	204.6	indel	['YCR089W']	['FIG2']	-	-	-	-	['FrameShift']	-	-	-	-	Cell wall adhesin, expressed specifically during mating
Evo_8chr_3	chrII	491090	CT	C	0.5	209.6	indel	-	-	-	-	['YBR126W-A', 'YBR126W-B', 'YBR127C']	['YBR126W-A', 'YBR126W-B', 'VMA2']	-	-	-	-	-	-
Evo_8chr_3	chrX	476681	C	T	0.5	231.64	SNV	['YJRWTy1-1', 'YJR027W']	['YJRWTy1-1', 'YJR027W']	-	-	-	-	No	['-', 'Yes']	['-', 'His']	['-', 'Tyr']	['-', '-']	Retrotransposon
Evo_8chr_3	chrXI	142700	A	T	0.5	248.64	SNV	['YKL164C']	['PIR1']	-	-	-	-	No	['No']	['-']	['-']	['-0.03500000000000003']	O-glycosylated protein required for cell wall stability
Evo_8chr_3	chrXIII	281736	A	G	0.5	255.64	SNV	['YMR008C']	['PLB1']	-	-	-	-	No	['No']	['-']	['-']	['-0.18799999999999994']	Phospholipase B (lysophospholipase) involved in lipid metabolism
Evo_8chr_3	chrXIII	281739	T	C	0.5	255.64	SNV	['YMR008C']	['PLB1']	-	-	-	-	No	['No']	['-']	['-']	['-0.40199999999999997']	Phospholipase B (lysophospholipase) involved in lipid metabolism
Evo_8chr_3	chrXIII	281730	G	T	0.5	261.64	SNV	['YMR008C']	['PLB1']	-	-	-	-	No	['No']	['-']	['-']	['0.24999999999999997']	Phospholipase B (lysophospholipase) involved in lipid metabolism
Evo_8chr_3	chrXIII	281734	T	G	0.5	261.64	SNV	['YMR008C']	['PLB1']	-	-	-	-	No	['Yes']	['Asn']	['Thr']	['-']	Phospholipase B (lysophospholipase) involved in lipid metabolism
Evo_8chr_3	chrXIII	599776	T	C	0.5	314.64	SNV	['YMR169C']	['ALD3']	-	-	-	-	No	['Yes']	['Lys']	['Arg']	['-']	Cytoplasmic aldehyde dehydrogenase
Evo_8chr_3	chrXI	88330	A	G	1	333.06	SNV	['YKL188C']	['PXA2']	-	-	-	-	No	['Yes']	['Ser']	['Pro']	['-']	Subunit of heterodimeric peroxisomal ABC transport complex, with Pxa1p; required for import of long-chain fatty acids into peroxisomes
Evo_8chr_3	chrXV	219168	A	C	0.5	388.64	SNV	-	-	['YOL058W']	['ARG1']	-	-	No	-	-	-	-	-
Evo_8chr_3	chrV	184495	G	A	0.5	695.64	SNV	['YER014C-A']	['BUD25']	['YER015W']	['FAA2']	['YER014W']	['HEM14']	No	['Yes']	['Ser']	['Phe']	['-']	Protein involved in bud-site selection
Evo_8chr_4	chrXIII	865450	CAT	C	1	213.93	indel	-	-	['YMR299C']	['DYN3']	['YMR300C']	['ADE4']	-	-	-	-	-	-
Evo_8chr_4	chrXV	30903	A	G	1	221.04	SNV	['YOL155C']	['HPF1']	-	-	-	-	No	['Yes']	['Val']	['Ala']	['-']	Haze-protective mannoprotein
Evo_8chr_4	chrXVI	24167	C	A	1	403.06	SNV	['YPL274W']	['SAM3']	-	-	-	-	No	['No']	['-']	['-']	['0.027999999999999997']	High-affinity S-adenosylmethionine permease
Evo_8chr_4	chrVII	530031	A	ATCATCATCATCATCATCATCATCATCATCATCATCATCATCATCATCATCCATATCCTTATCCTCATCCTCATCCTCATCCTCATCC	1	782.03	indel	['YGR023W']	['MTL1']	['YGR022C']	['YGR022C']	-	-	['noFrameShift']	-	-	-	-	Transmembrane sensor of the cell wall integrity pathway (CWI); involved in cell integrity signaling and stress response during glucose starvation and oxidative stress
Evo_8chr_4	mitDNA	68040	CG	C	1	2104.03	indel	-	-	['tD(GUC)Q']	['tD(GUC)Q']	['tG(UCC)Q']	['tG(UCC)Q']	-	-	-	-	-	-
