## Supplementary material for "Spindle architecture constrains karyotype in budding yeast": DataS6

Cell_ID	Genotype	SPBdist	Bilobed_kinetochore?
3chr_1_1	3chr	1.75	n
3chr_1_2	3chr	1.618	y
3chr_1_3	3chr	6.914	y
3chr_1_4	3chr	6.542	y
3chr_1_5	3chr	2.379	y
3chr_1_6	3chr	1.962	n
3chr_1_7	3chr	1.502	n
3chr_1_8	3chr	1.9	n
3chr_1_9	3chr	4.134	y
3chr_1_10	3chr	2.71	y
3chr_1_11	3chr	1.689	n
3chr_1_12	3chr	1.644	y
3chr_1_13	3chr	1.92	y
3chr_1_14	3chr	2.42	y
3chr_1_15	3chr	2.618	y
3chr_1_16	3chr	1.521	y
3chr_1_17	3chr	2.681	y
3chr_1_18	3chr	5.482	y
3chr_1_19	3chr	1.658	n
3chr_1_20	3chr	1.925	y
3chr_1_21	3chr	1.838	n
3chr_1_22	3chr	2.655	y
3chr_2_1	3chr	3.979	y
3chr_2_2	3chr	2.298	n
3chr_2_3	3chr	1.773	n
3chr_2_4	3chr	1.326	n
3chr_2_5	3chr	2.309	n
3chr_2_6	3chr	1.454	y
3chr_2_7	3chr	2.597	y
3chr_2_8	3chr	0.823	n
3chr_2_9	3chr	1.256	n
3chr_2_10	3chr	6.028	y
3chr_2_11	3chr	2.908	y
3chr_2_12	3chr	2.362	y
3chr_2_13	3chr	2.01	n
3chr_2_14	3chr	2.607	y
3chr_2_15	3chr	1.256	y
3chr_2_16	3chr	1.65	y
3chr_2_17	3chr	1.257	y
3chr_2_18	3chr	1.346	y
3chr_2_19	3chr	1.285	n
3chr_2_20	3chr	1.256	n
3chr_2_21	3chr	2.727	n
3chr_2_22	3chr	3.593	y
3chr_2_23	3chr	4.632	y
3chr_2_24	3chr	2.145	y
3chr_3_1	3chr	5.525	n
3chr_3_2	3chr	5.215	y
3chr_3_3	3chr	1.733	y
3chr_3_4	3chr	4.627	y
3chr_3_5	3chr	3.358	n
3chr_3_6	3chr	1.729	n
3chr_3_7	3chr	6.008	y
3chr_3_8	3chr	1.902	y
3chr_3_9	3chr	1.885	n
3chr_3_10	3chr	1.38	n
3chr_3_11	3chr	4.159	y
3chr_3_12	3chr	2.052	y
3chr_3_13	3chr	4.287	y
3chr_3_14	3chr	2.817	y
3chr_3_15	3chr	2.12	n
3chr_3_16	3chr	3.169	n
3chr_3_17	3chr	1.97	y
3chr_4_1	3chr	1.633	y
3chr_4_2	3chr	1.782	y
3chr_4_3	3chr	2.197	n
3chr_4_4	3chr	1.89	n
3chr_4_5	3chr	2.718	n
3chr_4_6	3chr	1.951	y
3chr_4_7	3chr	1.246	y
3chr_4_8	3chr	2.789	y
3chr_4_9	3chr	2.029	n
3chr_4_10	3chr	1.551	y
3chr_4_11	3chr	6.31	y
3chr_4_12	3chr	4.588	y
3chr_4_13	3chr	2.177	y
3chr_4_14	3chr	2.067	n
3chr_4_15	3chr	2.087	n
3chr_4_16	3chr	1.795	n
3chr_4_17	3chr	1.966	n
3chr_5_1	3chr	2.507	y
3chr_5_2	3chr	2.912	y
3chr_5_3	3chr	2.542	y
3chr_5_4	3chr	2.125	y
3chr_5_5	3chr	1.798	y
3chr_5_6	3chr	3.337	y
3chr_5_7	3chr	1.502	n
3chr_5_8	3chr	4.861	y
3chr_5_9	3chr	5.896	y
3chr_5_10	3chr	2.077	y
3chr_5_11	3chr	1.523	y
3chr_5_12	3chr	4.061	y
3chr_5_13	3chr	5.399	y
3chr_5_14	3chr	2.085	y
3chr_5_15	3chr	2.693	y
3chr_5_16	3chr	1.826	y
3chr_5_17	3chr	2.558	n
3chr_5_18	3chr	2.667	n
3chr_5_19	3chr	5.522	y
3chr_5_20	3chr	2.689	n
3chrBen_1_1	3chrBen	1.208	y
3chrBen_1_2	3chrBen	2.051	y
3chrBen_1_3	3chrBen	1.29	y
3chrBen_1_4	3chrBen	1.823	n
3chrBen_1_5	3chrBen	2.448	y
3chrBen_1_6	3chrBen	2.711	n
3chrBen_1_7	3chrBen	1.931	y
3chrBen_1_8	3chrBen	1.741	n
3chrBen_1_9	3chrBen	2.159	y
3chrBen_1_10	3chrBen	5.274	y
3chrBen_1_11	3chrBen	2.271	y
3chrBen_1_12	3chrBen	3.953	y
3chrBen_1_13	3chrBen	1.764	n
3chrBen_1_14	3chrBen	1.387	n
3chrBen_1_15	3chrBen	2.616	y
3chrBen_1_16	3chrBen	2.348	y
3chrBen_1_17	3chrBen	5.08	y
3chrBen_1_18	3chrBen	1.425	y
3chrBen_1_19	3chrBen	1.352	y
3chrBen_1_20	3chrBen	2.49	n
3chrBen_1_21	3chrBen	1.342	y
3chrBen_1_22	3chrBen	1.756	y
3chrBen_1_23	3chrBen	2.023	y
3chrBen_1_24	3chrBen	1.268	n
3chrBen_2_1	3chrBen	2.511	y
3chrBen_2_2	3chrBen	0.971	y
3chrBen_2_3	3chrBen	2.558	y
3chrBen_2_4	3chrBen	2.069	n
3chrBen_2_5	3chrBen	2.03	y
3chrBen_2_6	3chrBen	2.328	y
3chrBen_2_7	3chrBen	2.457	y
3chrBen_2_8	3chrBen	1.963	y
3chrBen_2_9	3chrBen	1.715	n
3chrBen_2_10	3chrBen	2.322	n
3chrBen_2_11	3chrBen	1.506	y
3chrBen_2_12	3chrBen	2.031	y
3chrBen_2_13	3chrBen	2.545	y
3chrBen_2_14	3chrBen	2.354	y
3chrBen_2_15	3chrBen	1.474	y
3chrBen_2_16	3chrBen	2.344	y
3chrBen_2_17	3chrBen	1.905	y
3chrBen_2_18	3chrBen	2.038	y
3chrBen_2_19	3chrBen	1.697	n
3chrBen_2_20	3chrBen	1.737	n
3chrBen_2_21	3chrBen	2.461	y
3chrBen_2_22	3chrBen	2.02	y
3chrBen_2_23	3chrBen	1.917	y
3chrBen_2_24	3chrBen	1.634	y
3chrBen_2_25	3chrBen	2.219	n
3chrBen_2_26	3chrBen	2.426	n
3chrBen_3_1	3chrBen	4.773	y
3chrBen_3_2	3chrBen	1.511	y
3chrBen_3_3	3chrBen	4.618	y
3chrBen_3_4	3chrBen	3.266	y
3chrBen_3_5	3chrBen	1.271	y
3chrBen_3_6	3chrBen	1.732	n
3chrBen_3_7	3chrBen	2.335	y
3chrBen_3_8	3chrBen	6.699	y
3chrBen_3_9	3chrBen	1.912	y
3chrBen_3_10	3chrBen	1.036	n
3chrBen_3_11	3chrBen	1.591	y
3chrBen_3_12	3chrBen	2.65	n
3chrBen_3_13	3chrBen	0.839	n
3chrBen_3_14	3chrBen	2.901	y
3chrBen_3_15	3chrBen	2.859	y
3chrBen_3_16	3chrBen	1.054	y
3chrBen_3_17	3chrBen	2.47	y
3chrBen_3_18	3chrBen	1.131	y
3chrBen_3_19	3chrBen	1.511	y
3chrBen_3_20	3chrBen	1.73	y
3chrBen_3_21	3chrBen	2.973	y
3chrBen_3_22	3chrBen	2.276	n
3chrBen_3_23	3chrBen	2.308	y
3chrBen_4_1	3chrBen	1.898	y
3chrBen_4_2	3chrBen	2.048	n
3chrBen_4_3	3chrBen	3.797	y
3chrBen_4_4	3chrBen	2.597	n
3chrBen_4_5	3chrBen	1.821	n
3chrBen_4_6	3chrBen	2.621	y
3chrBen_4_7	3chrBen	2.166	n
3chrBen_4_8	3chrBen	1.305	n
3chrBen_4_9	3chrBen	1.035	y
3chrBen_4_10	3chrBen	1.678	y
3chrBen_4_11	3chrBen	2.099	y
3chrBen_4_12	3chrBen	5.424	y
3chrBen_4_13	3chrBen	2.618	y
3chrBen_4_14	3chrBen	1.597	y
3chrBen_4_15	3chrBen	2.021	y
3chrBen_4_16	3chrBen	1.991	y
3chrBen_4_17	3chrBen	1.135	y
3chrBen_4_18	3chrBen	1.708	y
3chrBen_4_19	3chrBen	2.22	n
3chrBen_4_20	3chrBen	2.417	y
3chrBen_4_21	3chrBen	1.695	n
3chrBen_4_22	3chrBen	2.114	y
3chrBen_4_23	3chrBen	1.588	y
3chrBen_4_24	3chrBen	1.562	y
3chrBen_4_25	3chrBen	2.073	n
3chrBen_4_26	3chrBen	1.985	n
3chrBen_5_1	3chrBen	1.213	n
3chrBen_5_2	3chrBen	2.172	y
3chrBen_5_3	3chrBen	2.355	y
3chrBen_5_4	3chrBen	3.355	y
3chrBen_5_5	3chrBen	4.068	y
3chrBen_5_6	3chrBen	6.216	y
3chrBen_5_7	3chrBen	2.036	y
3chrBen_5_8	3chrBen	1.366	n
3chrBen_5_9	3chrBen	1.378	n
3chrBen_5_10	3chrBen	2.749	y
3chrBen_5_11	3chrBen	1.781	y
3chrBen_5_12	3chrBen	2.006	y
3chrBen_5_13	3chrBen	2.988	y
3chrBen_5_14	3chrBen	2.071	y
3chrBen_5_15	3chrBen	0.987	y
3chrBen_5_16	3chrBen	1.58	y
3chrBen_5_17	3chrBen	2.247	y
3chrBen_5_18	3chrBen	2.514	y
3chrBen_5_19	3chrBen	4.856	y
3chrBen_5_20	3chrBen	1.959	y
3chrBen_5_21	3chrBen	2.414	y
3chrBen_5_22	3chrBen	1.916	y
3chrBen_5_23	3chrBen	1.953	y
3chrBen_5_24	3chrBen	2.501	y
3chrBen_5_25	3chrBen	1.967	y
3chrBen_5_26	3chrBen	2.416	y
3chrBen_5_27	3chrBen	2.05	y
3chrBen_5_28	3chrBen	2.782	y
3chrBen_5_29	3chrBen	1.492	y
3chrBen_5_30	3chrBen	2.506	n
3chrBen_5_31	3chrBen	2.157	y
3chrBen_5_32	3chrBen	2.458	y
16chr_1_1	16chr	7.229	y
16chr_1_2	16chr	1.125	y
16chr_1_3	16chr	0.612	y
16chr_1_4	16chr	0.439	n
16chr_1_5	16chr	0.796	n
16chr_1_6	16chr	1.045	y
16chr_1_7	16chr	0.813	y
16chr_1_8	16chr	1.397	y
16chr_1_9	16chr	4.426	y
16chr_1_10	16chr	1.078	y
16chr_2_1	16chr	7.629	y
16chr_2_2	16chr	7.307	y
16chr_2_3	16chr	1.488	y
16chr_2_4	16chr	0.788	y
16chr_2_5	16chr	1.326	y
16chr_2_6	16chr	1.092	y
16chr_2_7	16chr	1.029	y
16chr_2_8	16chr	1.242	y
16chr_2_9	16chr	1.394	y
16chr_2_10	16chr	1.188	y
16chr_2_11	16chr	7.019	y
16chr_2_12	16chr	1.441	y
16chr_2_13	16chr	0.677	n
16chr_3_1	16chr	1.43	y
16chr_3_2	16chr	1.415	n
16chr_3_3	16chr	1.133	y
16chr_3_4	16chr	1.221	y
16chr_3_5	16chr	1.793	y
16chr_3_6	16chr	1.432	y
16chr_3_7	16chr	1.265	y
16chr_3_8	16chr	1.401	y
16chr_3_9	16chr	1.63	y
16chr_3_10	16chr	6.19	y
16chr_3_11	16chr	1.239	y
16chr_3_12	16chr	1.363	y
16chr_3_13	16chr	1.597	y
16chr_3_14	16chr	1.073	y
16chr_3_15	16chr	1.226	y
16chr_4_1	16chr	0.77	y
16chr_4_2	16chr	1.172	y
16chr_4_3	16chr	1.104	n
16chr_4_4	16chr	1.317	y
16chr_4_5	16chr	1.056	y
16chr_4_6	16chr	1.381	y
16chr_5_1	16chr	1.508	y
16chr_5_2	16chr	1.001	y
16chr_5_3	16chr	6.719	y
16chr_5_4	16chr	1.235	y
16chr_5_5	16chr	0.77	y
16chr_5_6	16chr	1.028	n
