## Supplementary material for "Spindle architecture constrains karyotype in budding yeast": DataS7

Name	Genotype	Parent_strain	HapChr (n)	Source
BY4741	MATa his3Δ1 leu2Δ0 met15Δ0 ura3Δ0	-	16	Euroscarf
BY4742	MATalpha his3∆1 leu2∆0 lys2∆0 ura3∆0	-	16	Euroscarf
SY0	MATalpha his3∆1 leu2∆0 lys2∆0 ura3∆0 Fused VII+VIII	BY4742	15	Shao et al. 2018, Nature
SY1	MATalpha his3∆1 leu2∆0 lys2∆0 ura3∆0 Fused VII+VIII, XIII+XII	SY0	14	Shao et al. 2018, Nature
SY2	MATalpha his3∆1 leu2∆0 lys2∆0 ura3∆0 Fused VII+VIII, XIII+XII, I+II	SY1	13	Shao et al. 2018, Nature
SY3	MATalpha his3∆1 leu2∆0 lys2∆0 ura3∆0 Fused VII+VIII, XIII+XII, I+II, VI+XIV	SY2	12	Shao et al. 2018, Nature
SY4	MATalpha his3∆1 leu2∆0 lys2∆0 ura3∆0 Fused VII+VIII, XIII+XII, I+II, VI+XIV, XVI+V	SY3	11	Shao et al. 2018, Nature
SY5	MATalpha his3∆1 leu2∆0 lys2∆0 ura3∆0 Fused VII+VIII, XIII+XII, I+II, VI+XIV, XVI+V, IX+X	SY4	10	Shao et al. 2018, Nature
SY6	MATalpha his3∆1 leu2∆0 lys2∆0 ura3∆0 Fused VII+VIII, XIII+XII, I+II, VI+XIV, XVI+V, IX+X, III+IV	SY5	9	Shao et al. 2018, Nature
SY7	MATalpha his3∆1 leu2∆0 lys2∆0 ura3∆0 Fused VII+VIII, XIII+XII, I+II, IX+X, III+IV, XVI+V+VI+XIV	SY6	8	Shao et al. 2018, Nature
SY8	MATalpha his3∆1 leu2∆0 lys2∆0 ura3∆0 Fused VII+VIII, XIII+XII, I+II, IX+X, III+IV, XVI+V+VI+XIV, XV+XI	SY7	7	Shao et al. 2018, Nature
SY9	MATalpha his3∆1 leu2∆0 lys2∆0 ura3∆0 Fused XIII+XII, I+II, III+IV, XVI+V+VI+XIV, XV+XI, VII+VIII+IX+X	SY8	6	Shao et al. 2018, Nature
SY10	MATalpha his3∆1 leu2∆0 lys2∆0 ura3∆0 Fused XIII+XII, XVI+V+VI+XIV, XV+XI, VII+VIII+IX+X, I+II+III+IV	SY9	5	Shao et al. 2018, Nature
SY11	MATalpha his3∆1 leu2∆0 lys2∆0 ura3∆0 Fused XVI+V+VI+XIV, VII+VIII+IX+X, I+II+III+IV, XIII+XII+XV+XI	SY10	4	Shao et al. 2018, Nature
SY12	MATalpha his3∆1 leu2∆0 lys2∆0 ura3∆0 Fused XVI+V+VI+XIV, XIII+XII+XV+XI, I+II+III+IV+VII+VIII+IX+X	SY11	3	Shao et al. 2018, Nature
SY13	MATalpha his3∆1 leu2∆0 lys2∆0 ura3∆0 Fused I+II+III+IV+VII+VIII+IX+X, XVI+V+VI+XIV+XIII+XII+XV+XI	SY12	2	Shao et al. 2018, Nature
SY14	MATalpha his3∆1 leu2∆0 lys2∆0 ura3∆0 Fused XVI+V+VI+XIV+XIII+XII+XV+XI+I+II+III+IV+VII+VIII+IX+X	SY13	1	Shao et al. 2018, Nature
JH322	MATalpha his3∆1 leu2∆0 lys2∆0 ura3∆0 phis3p:CloverGFP-Tub1+3'UTR::HIS3	BY4742	16	This study
JH323	MATalpha his3∆1 leu2∆0 lys2∆0 ura3∆0 Fused VII+VIII, XIII+XII, I+II, IX+X, III+IV, XVI+V+VI+XIV phis3p:CloverGFP-Tub1+3'UTR::HIS3	SY7	8	This study
JH324	MATalpha his3∆1 leu2∆0 lys2∆0 ura3∆0 Fused XIII+XII, XVI+V+VI+XIV, XV+XI, VII+VIII+IX+X, I+II+III+IV phis3p:CloverGFP-Tub1+3'UTR::HIS3	SY10	5	This study
JH325	MATalpha his3∆1 leu2∆0 lys2∆0 ura3∆0 Fused XVI+V+VI+XIV, VII+VIII+IX+X, I+II+III+IV, XIII+XII+XV+XI phis3p:CloverGFP-Tub1+3'UTR::HIS3	SY11	4	This study
JH326	MATalpha his3∆1 leu2∆0 lys2∆0 ura3∆0 Fused XVI+V+VI+XIV, XIII+XII+XV+XI, I+II+III+IV+VII+VIII+IX+X phis3p:CloverGFP-Tub1+3'UTR::HIS3	SY12	3	This study
JH441	MATalpha his3∆1 leu2∆0 lys2∆0 ura3∆0 Spc42-mCherry:Nat	BY4742	16	This study
JH443	MATalpha his3∆1 leu2∆0 lys2∆0 ura3∆0 Fused VII+VIII, XIII+XII, I+II, IX+X, III+IV, XVI+V+VI+XIV Spc42-mCherry:Nat	SY7	8	This study
JH444	MATalpha his3∆1 leu2∆0 lys2∆0 ura3∆0 Fused XIII+XII, XVI+V+VI+XIV, XV+XI, VII+VIII+IX+X, I+II+III+IV Spc42-mCherry:Nat	SY10	5	This study
JH445	MATalpha his3∆1 leu2∆0 lys2∆0 ura3∆0 Fused XVI+V+VI+XIV, VII+VIII+IX+X, I+II+III+IV, XIII+XII+XV+XI Spc42-mCherry:Nat	SY11	4	This study
JH446	MATalpha his3∆1 leu2∆0 lys2∆0 ura3∆0 Fused XVI+V+VI+XIV, XIII+XII+XV+XI, I+II+III+IV+VII+VIII+IX+X Spc42-mCherry:Nat	SY12	3	This study
JH259	MATa/alpha his3∆1 leu2∆0 lys2∆0 ura3∆0	BY4742	16	This study
JH285	MATa/alpha his3∆1 leu2∆0 lys2∆0 ura3∆0 Fused VII+VIII, XIII+XII, I+II, IX+X, III+IV, XVI+V+VI+XIV, XV+XI	SY7	8	This study
JH276	MATa/alpha his3∆1 leu2∆0 lys2∆0 ura3∆0 Fused XVI+V+VI+XIV, XIII+XII+XV+XI, I+II+III+IV+VII+VIII+IX+X	SY12	3	This study
JH283	MATa/alpha his3∆1 leu2∆0 lys2∆0 ura3∆0 Fused I+II+III+IV+VII+VIII+IX+X, XVI+V+VI+XIV+XIII+XII+XV+XI	SY13	2	This study
JH349	MATalpha his3∆1 leu2∆0 lys2∆0 ura3∆0 Fused XVI+V+VI+XIV, VII+VIII+IX+X, I+II+III+IV, XIII+XII+XV+XI pCEN(CEN4, Hph:MX)	SY11	4	This study
JH350	MATalpha his3∆1 leu2∆0 lys2∆0 ura3∆0 Fused XVI+V+VI+XIV, XIII+XII+XV+XI, I+II+III+IV+VII+VIII+IX+X pCEN(CEN4, Hph:MX)	SY12	3	This study
JH351	MATalpha his3∆1 leu2∆0 lys2∆0 ura3∆0 Fused XIII+XII, XVI+V+VI+XIV, XV+XI, VII+VIII+IX+X, I+II+III+IV pCEN(CEN4, Hph:MX)	SY10	5	This study
JH463	MATalpha his3∆1 leu2∆0 lys2∆0 ura3∆0 Fused XVI+V+VI+XIV, VII+VIII+IX+X, I+II+III+IV, XIII+XII+XV+XI Spc42-mCherry:Nat pCEN(CEN4, Kan:MX)	JH445	4	This study
JH464	MATalpha his3∆1 leu2∆0 lys2∆0 ura3∆0 Kip1∆:Kan	BY4742	16	This study
JH465	MATalpha his3∆1 leu2∆0 lys2∆0 ura3∆0 Fused XVI+V+VI+XIV, XIII+XII+XV+XI, I+II+III+IV+VII+VIII+IX+X Kip1∆:Kan	SY12	3	This study
JH395	MATalpha his3∆1 leu2∆0 lys2∆0 ura3∆0 Mad2∆:Kan	BY4742	16	This study
JH400	MATalpha his3∆1 leu2∆0 lys2∆0 ura3∆0 Fused XVI+V+VI+XIV, XIII+XII+XV+XI, I+II+III+IV+VII+VIII+IX+X Mad2∆:Kan	SY12	3	This study
JH334	MATalpha his3∆1 leu2∆0 lys2∆0 ura3∆0 Spc42-mCherry:Nat Ndc80-mNeongreen:Hph	JH026	16	This study
JH336	MATalpha his3∆1 leu2∆0 lys2∆0 ura3∆0 Fused XVI+V+VI+XIV, XIII+XII+XV+XI, I+II+III+IV+VII+VIII+IX+X Spc42-mCherry:Nat Ndc80-mNeongreen:Hph	JH111	3	This study
JH407	MATalpha his3∆1 leu2∆0 lys2∆0 ura3∆0 Spc42-mCherry:Nat Ndc80-mNeongreen:Hph Mad2∆:Kan	JH334	16	This study
JH409	MATalpha his3∆1 leu2∆0 lys2∆0 ura3∆0 Fused XVI+V+VI+XIV, XIII+XII+XV+XI, I+II+III+IV+VII+VIII+IX+X Spc42-mCherry:Nat Ndc80-mNeongreen:Hph Mad2∆:Kan	JH336	3	This study
JH401	MATalpha his3∆1 leu2∆0 lys2∆0 ura3∆0 Bub2∆:Kan	BY4742	16	This study
JH406	MATalpha his3∆1 leu2∆0 lys2∆0 ura3∆0 Fused XVI+V+VI+XIV, XIII+XII+XV+XI, I+II+III+IV+VII+VIII+IX+X Bub2∆:Kan	SY12	3	This study
JH522	MATa his3∆1 leu2∆0 lys2∆0 ura3∆0 Fused XVI+V+VI+XIV, XIII+XII+XV+XI, I+II+III+IV+VII+VIII+IX+X	SY12	3	This study
JH527	MATa his3Δ1 leu2Δ0 met15Δ0 ura3Δ0 Pds1:3xHA:Hph	BY4741	16	This study
JH528	MATa his3∆1 leu2∆0 lys2∆0 ura3∆0 Fused XVI+V+VI+XIV, XIII+XII+XV+XI, I+II+III+IV+VII+VIII+IX+X Pds1:3xHA:Hph	JH522	3	This study
JH484	MATalpha his3∆1 leu2∆0 lys2∆0 ura3∆0 Fused XVI+V+VI+XIV+XIII+XII+XV+XI+I+II+III+IV+VII+VIII+IX+X Spc42-mCherry:Nat	SY13	2	This study
JH515	MATa/alpha his3∆1 leu2∆0 lys2∆0 ura3∆0 Spc42-mCherry:Nat	JH441	16	This study
JH516	MATa/alpha his3∆1 leu2∆0 lys2∆0 ura3∆0 Fused VII+VIII, XIII+XII, I+II, IX+X, III+IV, XVI+V+VI+XIV Spc42-mCherry:Nat	JH443	8	This study
JH517	MATa/alpha his3∆1 leu2∆0 lys2∆0 ura3∆0 Fused XVI+V+VI+XIV, XIII+XII+XV+XI, I+II+III+IV+VII+VIII+IX+X Spc42-mCherry:Nat	JH446	3	This study
JH518	MATa/alpha his3∆1 leu2∆0 lys2∆0 ura3∆0 Fused XVI+V+VI+XIV+XIII+XII+XV+XI+I+II+III+IV+VII+VIII+IX+X Spc42-mCherry:Nat	JH484	2	This study
JH491	MATalpha his3∆1 leu2∆0 lys2∆0 ura3∆0 Fused XVI+V+VI+XIV, VII+VIII+IX+X, I+II+III+IV, XIII+XII+XV+XI linearized pYAC4	SY11	4	This study
JH492	MATalpha his3∆1 leu2∆0 lys2∆0 ura3∆0 Fused XVI+V+VI+XIV, XIII+XII+XV+XI, I+II+III+IV+VII+VIII+IX+X linearized pYAC4	SY12	3	This study
JH490	MATalpha his3∆1 leu2∆0 lys2∆0 ura3∆0 Fused XIII+XII, XVI+V+VI+XIV, XV+XI, VII+VIII+IX+X, I+II+III+IV linearized pYAC4	SY10	5	This study
JH495	MATalpha his3∆1 leu2∆0 lys2∆0 ura3∆0 Rad9∆:Kan	BY4742	16	This study
JH496	MATalpha his3∆1 leu2∆0 lys2∆0 ura3∆0 Fused XVI+V+VI+XIV, XIII+XII+XV+XI, I+II+III+IV+VII+VIII+IX+X Rad9∆:Kan	SY12	3	This study
